# A lenvatinib-resistance-derived transcriptional program identifies metabolic identity remodeling associated with unfavorable survival in hepatocellular carcinoma

**DOI:** 10.64898/2026.08.21.746217

**Authors:** Li Zheng, Lu Gan

## Abstract

**Background:** Metabolic adaptation is a recognized feature of therapeutic resistance in hepatocellular carcinoma (HCC), but it is unclear whether transcriptional states exposed during acquired resistance are restricted to drug adaptation or reflect broader aggressive tumor biology. We tested whether metabolic programs derived from a lenvatinib-resistance model identify a clinically adverse transcriptional state in an independent HCC patient cohort.

**Methods:** The discovery framework was based on GSE186191, comprising parental and acquired lenvatinib-resistant Hep3B and Huh7 cells. A pre-specified 33-gene lipid-source ledger served as a biological anchor, and three discovery-derived programs—MYC Targets V2, mTORC1 Signaling, and Fatty Acid Metabolism—were frozen before patient-level evaluation. In TCGA-LIHC, single-sample enrichment scores for the three programs were population-standardized and summed to generate an integrated metabolic score. Overall survival was assessed by Kaplan–Meier and Cox analyses. Whole-transcriptome differences between high– and low-score tumors were characterized by preranked gene set enrichment analysis (GSEA).

**Results:** The survival cohort comprised 282 patients (118 deaths), with 141 patients in each median-defined score group. High-score patients had shorter overall survival (log-rank P=0.000419). The continuous score was associated with mortality in univariable analysis (HR 1.86, 95% CI 1.33–2.61; P=0.000293) and in the frozen model adjusted for age, sex, and stage indicators (HR 1.93, 95% CI 1.35–2.76; P=0.000350; n=277). In 327 primary tumors, Fatty Acid Metabolism was strongly depleted in high-score tumors (NES –2.06; FDR<0.001). MYC Targets V2 (NES 1.18; FDR=0.232) and mTORC1 Signaling (NES 1.11; FDR=0.229) showed positive directional enrichment without FDR significance.

**Conclusions:** A lenvatinib-resistance-derived transcriptional program is associated with an adverse-survival state in HCC. The strongest patient-level pathway feature is depletion of canonical fatty-acid metabolism, accompanied by directional MYC/mTORC1 features rather than statistically established pathway activation. These findings support a testable model of metabolic identity remodeling but do not establish causality or clinical prediction of lenvatinib response.
