## Supplementary material for "A lenvatinib-resistance-derived transcriptional program identifies metabolic identity remodeling associated with unfavorable survival in hepatocellular carcinoma": GSEA reproduction files: gseapy.gene_set.prerank.report.csv

Name	Term	ES	NES	NOM p-val	FDR q-val	FWER p-val	Tag %	Gene %	Lead_genes
prerank	Fatty_Acid_Metabolism	-0.7108562256211955	-2.064736027782175	0.0	0.0	0.0	23/61	6.46%	ADH1C;MLYCD;TDO2;ETFDH;GSTZ1;HMGCL;GRHPR;EHHADH;ECI1;ACSL5;CPT2;HIBCH;ALDH3A1;ALDH1A1;HMGCS2;FH;HSD17B4;ACADS;ACAA2;REEP6;SUCLG2;CA2;BCKDHB
prerank	Myc_Targets_V2	0.6498702902200374	1.175480516440973	0.13691683569979715	0.23190348525469168	0.306	16/40	20.01%	MCM4;UTP20;SLC29A2;PRMT3;PPRC1;CDK4;TCOF1;GNL3;NOLC1;NOP56;TMEM97;WDR43;PA2G4;DDX18;NOP2;UNG
prerank	mTORC1_Signaling	0.5945828554878289	1.1145186088062018	0.191	0.2292225201072386	0.521	22/89	20.01%	CDC25A;RRM2;MCM4;ADD3;MCM2;SQLE;STARD4;ACACA;FADS1;HMGCR;NUFIP1;NUP205;TMEM97;GTF2H1;TFRC;SERPINH1;EIF2S2;SLC7A11;SLC6A6;PNO1;PNP;UNG
