## Supplementary material for "A lenvatinib-resistance-derived transcriptional program identifies metabolic identity remodeling associated with unfavorable survival in hepatocellular carcinoma": Source data: Cohort_Flow.csv

stage	n	definition
HCC clinical records	348	Hepatocellular carcinoma clinical subset
Expression samples mapped	390	Primary, adjacent normal, and recurrent samples
GSEA expression comparison	327	High=167; low=160
Survival-score cohort	282	OS time/event and component scores available
Adjusted Cox cohort	277	Age available; 54 missing-stage cases retained in reference indicator pattern
