## Supplementary material for "A lenvatinib-resistance-derived transcriptional program identifies metabolic identity remodeling associated with unfavorable survival in hepatocellular carcinoma": Source data: Cox_Results_All.csv

term	coefficient	standard_error	hazard_ratio	ci_lower_95	ci_upper_95	p_value	n	events	ties	model
Frozen33_Metabolic_Score	0.6217200799022016	0.17169629174494705	1.8621282981700098	1.330021819957416	2.6071164749436653	0.0002934149327220767	282	118	Efron	Univariable
Frozen33_Metabolic_Score	0.6563222529175557	0.18356888390195594	1.9276897263427997	1.3451792028115106	2.7624480614039566	0.0003497651735568094	277	114	Efron	Multivariable
age	0.01183035978216927	0.008178089418942602	1.0119006152643193	0.995810106719345	1.0282511176208537	0.14801119203413085	277	114	Efron	Multivariable
sex_binary	-0.06707362175981775	0.19901316734183802	0.9351263531546743	0.633092062040788	1.3812545580582907	0.7360934745454546	277	114	Efron	Multivariable
stage_II	-0.37822602877862344	0.28290954606674434	0.6850756363552841	0.3934785438387212	1.1927680298622982	0.1812503689616637	277	114	Efron	Multivariable
stage_III_IV	0.21378253448001908	0.23840537726897668	1.238353326359653	0.776085949732976	1.9759653701160897	0.3698690966671657	277	114	Efron	Multivariable
