## Supplementary material for "A lenvatinib-resistance-derived transcriptional program identifies metabolic identity remodeling associated with unfavorable survival in hepatocellular carcinoma": Source data: Figure_2_Score_Landscape.csv

submitter_id	rank	Frozen33_Metabolic_Score	group	Frozen33_MYC	Frozen33_mTORC1	Frozen33_Lipid	z_Frozen33_MYC	z_Frozen33_mTORC1	z_Frozen33_Lipid
TCGA-G3-A7M8	1	-1.6845065847328988	Low	-0.3423597207514347	-0.0383479198338757	0.5712576725387901	-1.3601064646238623	-2.1907321363024748	1.866332016193438
TCGA-4R-AA8I	2	-1.2996998192933151	Low	-0.2568885853233443	-0.034100827985548	0.5247695211138251	-0.6206936477190179	-2.1329560733578057	1.4539499017835082
TCGA-G3-AAV0	3	-1.284439863450994	Low	-0.1681492891535769	-0.05482353514333	0.4717273516414816	0.14699210516588357	-2.4148610746832153	0.9834291060663377
TCGA-DD-AAVR	4	-1.1940963865337872	Low	-0.2397353319935774	0.0225672795009352	0.4330422601519737	-0.47230044690192774	-1.3620614795939585	0.6402655399620989
TCGA-LG-A9QD	5	-1.1696725797489331	Low	-0.2557228163495789	-0.0112255039038226	0.5032101724749611	-0.6106085527166546	-1.8217675680878118	1.2627035410555334
TCGA-ED-A4XI	6	-1.16456039556567	Low	-0.3640763594912745	0.0257642971761278	0.5527309906652882	-1.5479776207036773	-1.318570285846906	1.7019875109849132
TCGA-BC-A10R	7	-1.1469351725408847	Low	-0.2383627720006543	-0.0248173567172388	0.5096870531191712	-0.46042639789514905	-2.0066667347945124	1.3201579601487765
TCGA-WX-AA46	8	-1.1297165996327334	Low	-0.2397439694066916	-0.0233356588373531	0.5107028481736974	-0.47237516936734886	-1.986510196384125	1.3291687661187406
TCGA-DD-A1ED	9	-1.091790318026119	Low	-0.3007023074226008	0.0145642612728458	0.5163055740448804	-0.9997271952931392	-1.4709319494133224	1.3788688266803424
TCGA-K7-A6G5	10	-1.0067209609776815	Low	-0.3428394554511204	0.0584181848826615	0.4997368840065123	-1.364256660872981	-0.8743573658311298	1.2318930657264289
TCGA-UB-AA0V	11	-0.9747848402107188	Low	-0.3040458489507819	0.0001794162788558	0.5548163549504463	-1.0286522522425783	-1.6666187250947389	1.7204861371265983
TCGA-ED-A627	12	-0.9692897833794965	Low	-0.2348782389094347	0.0183850048047355	0.4600618053158929	-0.43028161959459016	-1.4189557909789772	0.8799476271940709
TCGA-ES-A2HT	13	-0.9372289974283754	Low	-0.2033271987829205	0.0248872108697973	0.4229348389852856	-0.1573328241986136	-1.3305018840915759	0.5506057108618141
TCGA-DD-AACT	14	-0.8890667307961699	Low	-0.2220220940461282	0.0258413354423958	0.4451329523501181	-0.3190628058944736	-1.317522282205826	0.7475183573041295
TCGA-DD-A4NB	15	-0.8676449590159396	Low	-0.3046349624021106	0.077092517999027	0.4495185344946483	-1.03374868666271	-0.6203177820143394	0.7864215096611098
TCGA-5R-AA1D	16	-0.8572409316909552	Low	-0.2231525994337118	0.0764151117970206	0.3722656503999905	-0.3288428347775879	-0.6295329967457188	0.10113489983235162
TCGA-G3-A7M7	17	-0.8205289438367663	Low	-0.2112751320847687	0.0368852593767971	0.425441998724028	-0.22609058343343438	-1.1672843153388393	0.5728459549355073
TCGA-DD-A4NL	18	-0.8052716170917862	Low	-0.3946656164858702	0.0823420180776008	0.5363007252427499	-1.812606007446352	-0.5489052819321599	1.5562396722867258
TCGA-BC-A10X	19	-0.7961296860222256	Low	-0.2764685631484195	0.0313431371090756	0.5002706980957653	-0.7900804996200762	-1.2426775529757905	1.236628366573641
TCGA-BC-A10S	20	-0.7833961309883603	Low	-0.1022464775841884	-0.0278114482901529	0.4225151036521381	0.7171188889087801	-2.047397387522661	0.5468823676255209
TCGA-ZP-A9CY	21	-0.7750013116994334	Low	-0.3659105046290435	0.0782513933716136	0.517943273832306	-1.5638448537307983	-0.6045528165126033	1.3933963585439684
TCGA-ES-A2HS	22	-0.7716760643123513	Low	-0.1559218241143521	0.0106546514502692	0.4171926771826747	0.25277219481808344	-1.5241170161048336	0.499668756974399
TCGA-G3-A3CK	23	-0.7610338127596391	Low	-0.2114907651737148	0.0132954358113712	0.4685354647800717	-0.2279560303930067	-1.488192640339237	0.9551148579726044
TCGA-2Y-A9GU	24	-0.7550528471240854	Low	-0.3078510150492516	0.0552011059311696	0.4989191787868852	-1.0615708342827976	-0.9181214666881792	1.2246394538468914
TCGA-MI-A75C	25	-0.7532875349136112	Low	-0.0342709221201734	-0.0380244021290136	0.3752791288909185	1.3051770291753946	-2.186331106151175	0.12786654206216916
TCGA-RC-A6M5	26	-0.7512156602919874	Low	-0.2244972488228761	0.0663967183724204	0.4008930473715487	-0.3404754284902087	-0.7658199784675936	0.355079746665815
TCGA-DD-A3A2	27	-0.731911587256016	Low	-0.3288393094660526	0.0506659623569171	0.5289513443232188	-1.2431410663737434	-0.9798160920851543	1.4910455712028816
TCGA-DD-A39X	28	-0.7177700760199299	Low	-0.1263907021071563	0.0105437084112639	0.394639848801447	0.5082466307236687	-1.5256262493010422	0.2996095425574435
TCGA-HP-A5N0	29	-0.7101569829857064	Low	-0.3038081547438352	0.0388487333139855	0.5251148065010195	-1.0265959540286824	-1.1405738513704458	1.4570128224134218
TCGA-FV-A3R3	30	-0.6987980435731608	Low	-0.2616952531798499	0.0566752608040159	0.4579873467703086	-0.6622762451877849	-0.898067540904282	0.8615457425189063
TCGA-DD-A3A4	31	-0.6904968565514972	Low	-0.2044282441732313	0.0552269659972043	0.4052953038722398	-0.1668579939475841	-0.9177696747193846	0.3941308121154715
TCGA-DD-A4NS	32	-0.6722307001390986	Low	-0.2642836053148927	0.0567721240060534	0.4633580144268452	-0.6846681408111194	-0.8967498452532816	0.9091872859253023
TCGA-WX-AA47	33	-0.6517393952764912	Low	-0.0500708917698394	0.0195259233758656	0.313878970244846	1.168491117526314	-1.4034351039925843	-0.4167954088102208
TCGA-ZS-A9CG	34	-0.6483977947652044	Low	-0.237362426403281	0.022887718655205	0.4917537255469651	-0.45177238443987605	-1.3577023290485521	1.1610769187232237
TCGA-DD-A11D	35	-0.6454449336243058	Low	-0.3993017377798245	0.1135392946048196	0.5109967521362578	-1.852713202563227	-0.12450762897144957	1.3317758979103707
TCGA-DD-AADI	36	-0.6381125830820936	Low	-0.0032447692647061	0.0062115131363659	0.290166938110227	1.5735850123580033	-1.584560031717276	-0.6271375637228208
TCGA-DD-A11B	37	-0.6351397021462022	Low	-0.3233257555018348	0.0830263507132476	0.4848571280737412	-1.1954431804451178	-0.5395958422392584	1.099899320538174
TCGA-NI-A4U2	38	-0.629737242145781	Low	-0.2938035110973273	0.083221946936222	0.4563750234239839	-0.940045544890648	-0.536935014526112	0.847243317270979
TCGA-EP-A26S	39	-0.6150517041249297	Low	-0.2506187726152947	0.0302763160516955	0.4971101242615615	-0.5664533494861116	-1.2571902413665916	1.2085918867277736
TCGA-ZS-A9CE	40	-0.6085337367816845	Low	-0.2937683362300803	0.0467708008507095	0.5146307659092727	-0.9397412462810054	-1.0328046085569407	1.3640121180562614
TCGA-DD-AACI	41	-0.5870854516693763	Low	-0.0577511066423558	0.0382032172494991	0.300014867617466	1.1020493967643423	-1.1493552429921614	-0.5397796054415572
TCGA-DD-AAEB	42	-0.5819433856959937	Low	-0.1370726805935256	-0.0258216519013566	0.4761373530147302	0.4158365818438521	-2.0203288414417857	1.02254887390194
TCGA-2Y-A9HB	43	-0.5801945351180852	Low	-0.2760623679122644	0.072116316879121	0.4616892705421721	-0.7865664950116846	-0.6880124115152831	0.8943843714088827
TCGA-2Y-A9GZ	44	-0.5788165113185313	Low	-0.3086225567909682	0.0731476773320046	0.4920168558189425	-1.0682454601637457	-0.6739821177113221	1.1634110665565365
TCGA-DD-AAEG	45	-0.5685509494971089	Low	-0.2332787092257746	0.0606734772673724	0.4388258736454958	-0.4164440504176474	-0.8436770981489047	0.6915701990694433
TCGA-G3-A3CI	46	-0.5680811153125829	Low	-0.3738499763486867	0.0667748762437454	0.5666122542818328	-1.6325294116175577	-0.7606756411758776	1.8251239374808526
TCGA-MR-A520	47	-0.5642808792150467	Low	-0.4183362457175412	0.089488088862689	0.5755933805142444	-2.0173811815497227	-0.45169244777862366	1.9047927501132995
TCGA-FV-A2QQ	48	-0.5607295115308563	Low	-0.1450174489600785	0.01637618325075	0.4215642272607883	0.3471062025392298	-1.4462831492496429	0.5384474351795568
TCGA-DD-AAE3	49	-0.5535139736183524	Low	-0.1742267197864836	0.0355590906083736	0.4214455858447574	0.09441610882145629	-1.1853250860534776	0.5373950036136689
TCGA-DD-AAE2	50	-0.5528366181283246	Low	-0.3176900246784011	0.0902384391405713	0.4775789284571779	-1.146688339613753	-0.44148492544718465	1.035336646932613
TCGA-2Y-A9GT	51	-0.5312907240387413	Low	-0.3536422422705238	0.1210742642204353	0.4677813618485266	-1.457711825503126	-0.022004340993489278	0.9484254424578741
TCGA-DD-AAD8	52	-0.5308081472816917	Low	-0.238372272322035	0.0647502469262695	0.4417961356661581	-0.46050858540042106	-0.7882180431449258	0.7179184812636552
TCGA-5R-AA1C	53	-0.525189747301398	Low	-0.235077347269941	0.0402269792866971	0.4768238978913425	-0.43200411073705464	-1.1218246392233204	1.0286390026589771
TCGA-2Y-A9H1	54	-0.5199780991551934	Low	-0.0835842774129071	0.038653554147918	0.3320827670177171	0.8785660245900273	-1.1432290055764103	-0.25531511816881053
TCGA-FV-A495	55	-0.5151067892011572	Low	-0.108193275274306	0.0252291488235313	0.3772185420276333	0.6656730012463594	-1.3258502708362876	0.14507048038877096
TCGA-DD-AAVV	56	-0.5144010554330841	Low	-0.1742293731236028	0.0886399159996579	0.3444551517040714	0.09439315473919603	-0.46323071689840745	-0.1455634932738727
TCGA-ZP-A9D0	57	-0.5140917972749026	Low	-0.2408082344635913	0.0521277179613178	0.4654135370944382	-0.4815821515808666	-0.9599308419362009	0.927421196242165
TCGA-G3-AAV2	58	-0.5129950802108654	Low	-0.1606813923143341	-0.0061145096954421	0.4767120821134041	0.2115970575934201	-1.7522392570366856	1.0276471192324002
TCGA-HP-A5MZ	59	-0.5127072067454448	Low	-0.3316648000572805	0.1159499864279991	0.4563014424756316	-1.2675844523979722	-0.09171335762291258	0.84659060327544
TCGA-DD-A73A	60	-0.50083086270505	Low	-0.2818742968884618	0.0769559794378547	0.4688821251825538	-0.8368456302357221	-0.622175208410185	0.9581899759408572
TCGA-ZP-A9D4	61	-0.4905354667304937	Low	-0.272651189315202	0.056070773602317	0.4930765885997197	-0.7570563081774229	-0.9062907891555189	1.1728116306024479
TCGA-G3-A6UC	62	-0.4860957784116253	Low	-0.2477183463242079	0.0522769276023436	0.4750797223190069	-0.5413616929476105	-0.9579010422709894	1.0131669568069746
TCGA-DD-AADA	63	-0.4825208596874558	Low	-0.1821524616434274	0.0269054840684192	0.4504489298037924	0.02585032830209032	-1.3030459487062764	0.7946747607167303
TCGA-MR-A8JO	64	-0.4670202538962867	Low	-0.0760530318351289	0.0847921700624931	0.2599519938465328	0.9437190084549983	-0.5155742073148586	-0.8951650550364265
TCGA-DD-A3A3	65	-0.4551524712623911	Low	-0.148873671978568	0.083616973894447	0.3341094313252709	0.3137459258746764	-0.5315611956358435	-0.23733720150122412
TCGA-DD-AAC9	66	-0.4431929101930018	Low	-0.2877318837696281	0.1261014779580598	0.4057250091011472	-0.8875197530770177	0.04638424764879877	0.3979425952352171
TCGA-G3-AAV3	67	-0.4428004596349775	Low	-0.2482536461358241	0.0585893724565224	0.4708020128856007	-0.5459925842960561	-0.872028585480729	0.9752207101418076
TCGA-DD-AADS	68	-0.435056933759565	Low	-0.0785506928436039	0.0408103083247675	0.3334395629774539	0.92211168391555	-1.1138892197823025	-0.24327939789281255
TCGA-DD-A4NV	69	-0.4300687402365242	Low	-0.3742762051461068	0.1097673438083105	0.5166549477618039	-1.636216727038932	-0.17582002682531603	1.381968013627724
TCGA-MI-A75E	70	-0.4220466820079442	Low	-0.3378072921408802	0.139364813735006	0.4366041803303315	-1.3207232968932736	0.22681437491502676	0.6718622399703027
TCGA-ZS-A9CD	71	-0.4220113930364878	Low	-0.2347745500182802	0.0834740416967896	0.421838318061599	-0.42938460454142297	-0.5335055989931491	0.5408788104980843
TCGA-DD-AAVP	72	-0.4218156038022118	Low	-0.1234993514619329	0.0252183746263307	0.4026788960778297	0.533259773634856	-1.3259968395279644	0.37092146209089666
TCGA-UB-A7MD	73	-0.4145070273967792	Low	-0.2209542636963223	0.0984669082785476	0.386213889724752	-0.3098249802475831	-0.3295474944163067	0.22486544726711055
TCGA-ZP-A9CV	74	-0.4142655123806024	Low	-0.2824406855801458	0.089807695493347	0.4594842805610536	-0.8417454722219501	-0.4473446226149882	0.8748245824563358
TCGA-DD-AADQ	75	-0.4091189114601182	Low	-0.1721433293172194	0.0877443520410405	0.3556626969379833	0.11243956911452106	-0.4754136791445452	-0.04614480143009413
TCGA-G3-AAUZ	76	-0.4079483902374903	Low	-0.2031849745372139	0.0870071523028362	0.3871981315728836	-0.15610243888053682	-0.48544230579034187	0.23359635443338828
TCGA-2Y-A9GW	77	-0.3929772756850467	Low	-0.2401394544041769	0.1077747462254053	0.3930769923797889	-0.47579651944734436	-0.2029266794442504	0.285745923206548
TCGA-DD-AAE9	78	-0.3697843193255396	Low	-0.1698807832589415	0.0546371773976753	0.4086620000497527	0.13201290865130227	-0.9257929679438658	0.42399573996702383
TCGA-BC-A69I	79	-0.3632781761566909	Low	-0.168285587832789	0.0557525681083492	0.4061292391085357	0.14581298206389312	-0.910619553709095	0.40152839548851094
TCGA-GJ-A6C0	80	-0.3457280810103457	Low	-0.3022214558088675	0.1505646919369184	0.3933274222627364	-1.012869383962564	0.3791738931630508	0.2879674097891674
TCGA-BD-A2L6	81	-0.3457103448052554	Low	-0.2503746353930156	0.0552007781852172	0.4890121104338707	-0.5643413125939775	-0.9181259252380415	1.1367568930267635
TCGA-DD-A4NK	82	-0.3322446085955677	Low	-0.2824266326899166	0.0800727560421762	0.4836458990629643	-0.8416239003357455	-0.5797755882214539	1.0891548799616317
TCGA-G3-A3CH	83	-0.3127556967908372	Low	-0.2584014518965689	0.0953870636343357	0.4389273652198687	-0.6337814922750354	-0.3714447041726375	0.6924704996568357
TCGA-DD-A39V	84	-0.3118302933750797	Low	0.0428942167538838	0.0065871457259002	0.2813765137059809	1.97273447317032	-1.57945004754174	-0.7051147190036599
TCGA-CC-A7IH	85	-0.3110144325812187	Low	-0.2643178147901144	0.0722104607374917	0.4804360578293141	-0.6849640877914868	-0.6867317089354175	1.0606813641456856
TCGA-DD-AADU	86	-0.3094596767017025	Low	-0.0970676849064562	0.0070229161225048	0.4174714363998847	0.7619207470194614	-1.5735219681022607	0.5021415443810968
TCGA-NI-A8LF	87	-0.3088794963177452	Low	-0.3263559028389648	0.1109510298196044	0.4817678299839945	-1.2216570568252796	-0.15971754542450317	1.0724951059320376
TCGA-DD-AAW1	88	-0.2901375517261	Low	-0.257346608988693	0.0772355283395615	0.468284743353542	-0.6246560212958788	-0.6183723156266243	0.952890785196403
TCGA-DD-AADM	89	-0.286841285396436	Low	-0.1585103940163272	0.0789873666352158	0.3695811108295084	0.23037841528786032	-0.5945408744303484	0.07732117374605213
TCGA-G3-A25T	90	-0.2817929146292439	Low	-0.0692458057725781	0.0967447669949101	0.2558642190461268	1.0026084823459058	-0.3529749470724651	-0.9314264499026847
TCGA-DD-A3A5	91	-0.2788841094435508	Low	-0.3068979997147438	0.1183914917145035	0.4547628336047652	-1.053326276052554	-0.05849990989199914	0.8329420765010023
TCGA-DD-A115	92	-0.2638393504528471	Low	-0.3646866302426716	0.1730016914290584	0.4290687965234835	-1.5532570874277956	0.6843995725789125	0.605018164396036
TCGA-LG-A9QC	93	-0.2607309338439719	Low	-0.2946868096091125	0.1210566689166103	0.440813266327162	-0.9476869812363303	-0.02224370181205132	0.7091997492044096
TCGA-DD-AAD3	94	-0.2593866984235773	Low	-0.3260489407841375	0.142399375727181	0.4388201299224875	-1.2190015208188143	0.2680955741286576	0.6915192482665794
TCGA-EP-A2KA	95	-0.2556992341750131	Low	-0.1108572832820692	0.0785852557499373	0.3272353824183182	0.6426266048762713	-0.6000110607715585	-0.2983147782797259
TCGA-2Y-A9H4	96	-0.2471324301456187	Low	-0.1969727241198375	0.1056622377838491	0.3706600648850492	-0.10236011338756174	-0.2316645605754423	0.08689224381738538
TCGA-DD-AAW2	97	-0.2430003584650042	Low	-0.2244587185117194	0.0785013427268182	0.4395838900465884	-0.3401421018558319	-0.6011525863798439	0.6982943297706716
TCGA-DD-A3A7	98	-0.235638302152995	Low	0.0921312797704462	-0.0052972119869128	0.2601732037301108	2.398685471467607	-1.7411210035260825	-0.8932027700945198
TCGA-DD-A1EK	99	-0.2268005965131659	Low	-0.3528023250572626	0.1407346087393725	0.471137471722441	-1.4504456817984266	0.24544862282391847	0.9781964624613421
TCGA-DD-A73E	100	-0.2197418211021828	Low	-0.3160421590375367	0.1035788173566291	0.4930637261315992	-1.1324326149262371	-0.2600067377738631	1.1726975315979173
TCGA-DD-A3A1	101	-0.2135910664485088	Low	-0.1682631916094998	0.0885955048716784	0.372615360726431	0.14600673232200487	-0.46383487150989705	0.10423707273938336
TCGA-EP-A12J	102	-0.2124133413062254	Low	-0.2979274588982941	0.0875093175114223	0.5008671813683753	-0.9757219149892631	-0.47861101281717083	1.2419195865002084
TCGA-DD-AAVW	103	-0.2045958152311197	Low	-0.3313109565704494	0.1287258655543419	0.4710975085745293	-1.2645233440128925	0.08208556713255506	0.9778419616492177
TCGA-DD-AAW3	104	-0.2043962242269943	Low	-0.2000035471535968	0.0687787848155366	0.4349962437676865	-0.1285798352352668	-0.7334151175249095	0.657598728533182
TCGA-DD-AAVY	105	-0.1953429704630427	Low	-0.2356156140540303	0.0940903614106827	0.4319303718742993	-0.43666066943463544	-0.3890846215489871	0.6304023205205798
TCGA-ZP-A9D1	106	-0.1939554956629748	Low	-0.2209908076085124	0.1416853301550799	0.3448347377053662	-0.3101411224974534	0.25838192926474435	-0.14219630243026576
TCGA-KR-A7K8	107	-0.1910521012030688	Low	-0.1593795594053811	0.0957915381855754	0.3554570555712776	0.2228592449216582	-0.36594236328468543	-0.047968982840041606
TCGA-DD-AACX	108	-0.173175790387712	Low	-0.2187350574403608	0.0968174764196384	0.4137845847402652	-0.2906265743671102	-0.3519858315906731	0.46943661557007127
TCGA-DD-A73D	109	-0.169253801109374	Low	-0.1027815949137846	0.0179322261595141	0.4221193623198361	0.7124895762166115	-1.425115245127965	0.5433718678019794
TCGA-CC-A9FV	110	-0.1668226911942516	Low	-0.1554511819669029	0.1769070578303765	0.22996242215031	0.2568437311824544	0.7375269131409948	-1.1611933355177009
TCGA-DD-A3A6	111	-0.1661151840319337	Low	0.0646985615964237	0.1074186576464739	0.1219082437703646	2.161364376821844	-0.20777079322491157	-2.119708767628866
TCGA-G3-AAV4	112	-0.1542455776467632	Low	-0.2670464231783442	0.0840981280730715	0.4825394032986834	-0.7085693435830005	-0.5250157299141059	1.079339495850343
TCGA-DD-AAW0	113	-0.1531457204833574	Low	-0.2598192785499439	0.1102730348588719	0.4354746127866157	-0.6460471442334889	-0.16894076943904243	0.6618421931891739
TCGA-CC-A5UE	114	-0.1530988185788599	Low	-0.1458925909881107	0.0961004644170337	0.3461088192992563	0.3395353281276747	-0.36173983081507993	-0.13089431589145464
TCGA-CC-A7IL	115	-0.1516683218120915	Low	-0.3059426971796026	0.1173739405131407	0.469732789346215	-1.0450619311954603	-0.07234234710759858	0.9657359564909673
TCGA-5R-AAAM	116	-0.1505956746218275	Low	-0.299282618676271	0.1102240605462492	0.4743232766784607	-0.9874454343244318	-0.16960700013755559	1.00645675984016
TCGA-DD-AACF	117	-0.1473495298537612	Low	-0.1188759201209847	0.1141523872302046	0.2927257192335359	0.5732571876677238	-0.11616731532150958	-0.6044394021999755
TCGA-DD-AADR	118	-0.1436089054973651	Low	-0.1521219652754679	0.0965919746514494	0.3524999808597072	0.2856448636299304	-0.3550534846620687	-0.07420028446522685
TCGA-ED-A7PZ	119	-0.1340023264617584	Low	-0.1105945030793066	0.0793352771851784	0.3395478976211311	0.6448999226341124	-0.5898080119089814	-0.18909423718688956
TCGA-EP-A3JL	120	-0.1316751071917762	Low	-0.1341385098077086	0.0853315233385345	0.3535756616990667	0.4412201628054757	-0.5082370199078445	-0.06465825008940738
TCGA-DD-AACU	121	-0.1242885424562351	Low	-0.2501061013946306	0.1128898202681922	0.4252420807296724	-0.5620182186139328	-0.13334286764628692	0.5710725438039845
TCGA-DD-AACQ	122	-0.1218986257774592	Low	-0.3002197578259494	0.0889816434525822	0.5110486185292755	-0.9955526473037014	-0.4585819672280066	1.3322359887542488
TCGA-RC-A6M4	123	-0.1194924686058925	Low	-0.2360650423544463	0.0952873479979019	0.4390837137123733	-0.4405486843058891	-0.3728012034179825	0.693857419117979
TCGA-WQ-AB4B	124	-0.1192503531232647	Low	-0.1372685121094441	0.0941731866472043	0.3444696483424019	0.414142438761526	-0.3879578938375148	-0.14543489804727594
TCGA-DD-A73F	125	-0.1166350294767897	Low	-0.3630409553704264	0.1986423322412857	0.4047370523146351	-1.5390203151314907	1.0332065516632487	0.3891787339914523
TCGA-G3-A25Z	126	-0.1153776006948995	Low	-0.1629212023370069	0.0863946324690985	0.3818524910038317	0.19222040803914364	-0.4937748273680946	0.18617681863405136
TCGA-BC-A10Z	127	-0.0998568495791676	Low	-0.4125179949767089	0.1896920251410719	0.4686060543530534	-1.9670473565901023	0.9114494706150285	0.9557410363959062
TCGA-K7-A5RG	128	-0.0963414810659377	Low	-0.2359073402599725	0.131686426974508	0.3857198341701859	-0.43918439975154655	0.12236008651466507	0.2204828321709437
TCGA-DD-AADJ	129	-0.0760944299388893	Low	-0.1956674870311625	0.1164625367160974	0.3721055655025154	-0.09106847641992327	-0.0847407893891609	0.09971483587019488
TCGA-DD-AAD2	130	-0.0759243066474929	Low	-0.2878625545455069	0.1609866284894864	0.3937566928587902	-0.8886501890539795	0.5209505449921391	0.29177533741434747
TCGA-DD-AADF	131	-0.0544858931108091	Low	-0.1931495202990806	0.1408530581419131	0.334681745672817	-0.06928548658462674	0.24705997016024675	-0.23226037668642913
TCGA-DD-AACO	132	-0.0528915534616183	Low	-0.1305380516175912	0.0982718080675985	0.3391010831881704	0.47236781188219423	-0.33220157454239385	-0.19305779080141877
TCGA-G3-A25X	133	-0.0514822053075314	Low	-0.0135698847300631	0.0899364156776811	0.2379710965613153	1.4842621939249832	-0.4455935548872524	-1.090150844345262
TCGA-DD-AADK	134	-0.0486729282168149	Low	-0.2215178343572063	0.1185668179493824	0.3971799887227751	-0.3147004433826172	-0.056114828536576226	0.3221423437023785
TCGA-DD-AADV	135	-0.0467481483539958	Low	-0.2967515148540002	0.1436489431971263	0.4323028389189594	-0.9655487952107694	0.285094285570605	0.6337063612861685
TCGA-GJ-A9DB	136	-0.0392962495779131	Low	-0.3442357033915759	0.1532614730436904	0.4647098895265775	-1.3763356348748927	0.41586003053354426	0.9211793547634354
TCGA-XR-A8TF	137	-0.0386622156463305	Low	0.1047017350232993	0.0168357516172334	0.2361772322999781	2.507432777581358	-1.4400313299300822	-1.1060636632976064
TCGA-BC-A217	138	-0.038599144964528	Low	-0.2062184771218607	0.1690125888803219	0.3060338663749349	-0.18234534158643254	0.630133112568331	-0.4863869159464265
TCGA-MI-A75G	139	-0.0347909823827403	Low	-0.2491144059552801	0.1471625254862427	0.3818050668610386	-0.5534390378805873	0.3328919218701817	0.18575613362766533
TCGA-DD-A1EC	140	-0.0213167314186637	Low	-0.1665924320981753	0.1548366888436419	0.2910768516328355	0.16046051242509426	0.4372887564616805	-0.6190660003054385
TCGA-2Y-A9GS	141	-0.0176492239978247	Low	-0.2519128790059398	0.1264159823065029	0.4182825639198642	-0.5776486945214715	0.050662663016522815	0.509336807507124
TCGA-G3-A25S	142	-0.0076239914099717	High	-0.020222791048617	0.0519473699321512	0.307661633120291	1.4267077437943343	-0.9623842381558233	-0.47194749704848277
TCGA-FV-A3I1	143	-0.0070771663870849	High	-0.3030822710865968	0.1620458118570803	0.4147363934366677	-1.020316317317931	0.535359332723007	0.47787981820783915
TCGA-ED-A8O5	144	-0.0022516088963094	High	-0.1780351557779069	0.1081223664984795	0.3760243216304081	0.061469238859850436	-0.1981977657557257	0.13447691799956588
TCGA-EP-A2KC	145	0.0004558217504911	High	-0.2250968545006597	0.1159869796684735	0.4101650198147119	-0.34566263140990205	-0.09121011355226268	0.4373285667126559
TCGA-FV-A2QR	146	0.0110129065500357	High	-0.3417308811617717	0.167221359037429	0.4465302621571957	-1.3546663584401177	0.6057658015123907	0.7599134634777628
TCGA-CC-A7IF	147	0.0114237793246624	High	-0.2639654084744798	0.1434108246960754	0.4072515638036915	-0.6819154124084662	0.2818549985487284	0.4114841931844002
TCGA-DD-A39W	148	0.0119377917577869	High	-0.2674236100402669	0.1208678365192397	0.445252937018312	-0.711832396058867	-0.02481251663077771	0.7485827044474316
TCGA-DD-A116	149	0.0183185769529791	High	-0.1708037583218891	0.0845903697165929	0.4073784522180251	0.12402822952180605	-0.5183194339083397	0.41260978133951276
TCGA-ED-A82E	150	0.018611634351511	High	-0.0410354112657516	0.1348378206838363	0.2037995357876907	1.246657273365407	0.16523062659617474	-1.3932762656100708
TCGA-DD-A119	151	0.0191490013041454	High	-0.1995035162951193	0.1354462844867361	0.3574708857820843	-0.12425405643574147	0.1735079712431322	-0.030104913503245283
TCGA-5C-A9VH	152	0.0262045360797146	High	-0.2149704009926749	0.1181840810253481	0.3998226337469265	-0.25805844227526065	-0.06132145777935136	0.3455844361343267
TCGA-O8-A75V	153	0.034388099319009	High	-0.1944163030610751	0.1169696786803256	0.3825624162899322	-0.08024445426139172	-0.07784179424294836	0.19247434782334913
TCGA-2Y-A9HA	154	0.0346925585448191	High	-0.2774469531202234	0.1329688651762301	0.4390356625744318	-0.7985445744385464	0.13980596075317947	0.6934311722301861
TCGA-FV-A4ZP	155	0.0382733632180181	High	0.1650965653283299	0.0158903076856306	0.1874008829754388	3.029909884954102	-1.4528928431851926	-1.5387436785508912
TCGA-DD-A73G	156	0.046413830221512	High	0.0287488907603103	0.0849213623785535	0.2154270254288811	1.8503629229790253	-0.5138167168599224	-1.2901323758975909
TCGA-2Y-A9H8	157	0.0574569674246528	High	-0.29894245213882	0.1364842222286596	0.457174121694416	-0.984502645552367	0.18762774035847005	0.8543318726185498
TCGA-DD-A11C	158	0.0579277753232445	High	-0.2184109483877097	0.1295309351560448	0.3893531657921229	-0.2878226992763583	0.09303747343548593	0.25271300116411693
TCGA-DD-AACJ	159	0.0581290358365244	High	-0.162902052295884	0.0987997372656068	0.3823694673387583	0.19238607549845152	-0.32501979659556973	0.19076275693364264
TCGA-DD-AAVS	160	0.0583725770575536	High	-0.191796517015349	0.11991387997911	0.3781962055048584	-0.05758062313224886	-0.037789832657205084	0.15374303284700755
TCGA-CC-A3MA	161	0.0638300173869311	High	-0.0268859693367217	0.0903321575774954	0.2633497726154887	1.3690644306118178	-0.44021001016299205	-0.8650244030618947
TCGA-EP-A3RK	162	0.065975832667826	High	-0.1604241546197456	0.1289232447307482	0.3346415157607903	0.21382242698177706	0.08477064956714093	-0.23261724388109195
TCGA-BC-A10Q	163	0.0661284176362958	High	-0.1778865217935562	0.188940912419768	0.2596483897663506	0.06275507497874698	0.9012315762500447	-0.8978582335924958
TCGA-RC-A7S9	164	0.0683688194382448	High	-0.2261992081792263	0.1432960911092312	0.3770159939575612	-0.3551991191915594	0.2802941999665199	0.1432737386632843
TCGA-G3-A25U	165	0.0812061292763269	High	-0.2173237373656178	0.1047557304421531	0.4289111503171458	-0.2784172109745057	-0.2439963930631846	0.6036197333140173
TCGA-RC-A7SB	166	0.098988262668794	High	-0.269200434676793	0.1387890610152327	0.4293158826435317	-0.7272037480721446	0.2189820212560671	0.6072099894848715
TCGA-DD-A39Z	167	0.1011999471066659	High	-0.1249583315323495	0.1241414185526634	0.3113579743416007	0.5206381024908897	0.019720233865799852	-0.4391583892500236
TCGA-DD-A3A9	168	0.112957422159731	High	-0.0504901591040977	0.098092239908212	0.2800071141330122	1.1648640258876293	-0.33464436166593053	-0.7172622420619678
TCGA-ED-A66Y	169	0.1148399886638441	High	-0.1378601190340771	0.1084662020125986	0.3495166940145124	0.4090244332447825	-0.19352033870309918	-0.10066410587783912
TCGA-G3-A7M5	170	0.1186079230473362	High	-0.2026580357851814	0.1041148416608935	0.4198077921723725	-0.15154387925657492	-0.2527148366214906	0.5228666389254017
TCGA-BC-A10Y	171	0.1220324962751974	High	-0.217763956680503	0.1234931813478527	0.4052079846641827	-0.2822255586938248	0.010901824731802259	0.39335623023722005
TCGA-2Y-A9H2	172	0.125941222188832	High	-0.0572136870156136	0.1312137969242357	0.2372341597171107	1.1066986266836492	0.1159305802762196	-1.0966879847710367
TCGA-FV-A496	173	0.1273971236554483	High	-0.2794184113049081	0.1473965788970366	0.429283295711923	-0.815599705886686	0.33607590871985815	0.6069209208222761
TCGA-G3-A5SI	174	0.1359640501067316	High	-0.1775939940773514	0.1457629704342352	0.3334513862832493	0.06528573917992299	0.31385282790494184	-0.2431745169781332
TCGA-DD-A1EE	175	0.1435217841730947	High	-0.2421359110175789	0.1749712764331811	0.3524545291688135	-0.49306791289438545	0.7111931695240494	-0.07460347245656924
TCGA-DD-AADY	176	0.1531454690449095	High	-0.2406588991144145	0.1945124179128756	0.3221316054007367	-0.48029024793824815	0.977024533775346	-0.34358881679218833
TCGA-BD-A3EP	177	0.1605461306343854	High	-0.2128320984982824	0.1613646230392748	0.346662070643576	-0.23955993675226311	0.5260926605105298	-0.12598659312388125
TCGA-5C-A9VG	178	0.1669756996376106	High	-0.0149647789665389	0.1044278677780088	0.2417349675661229	1.4721949308482614	-0.24845653063432432	-1.0567627005763265
TCGA-DD-A4NE	179	0.1703829145948495	High	-0.3588681884865061	0.1762109417055671	0.4674230930428181	-1.5029216099900033	0.72805717467522	0.9452473499096329
TCGA-EP-A2KB	180	0.1707498024563291	High	-0.0593835780976647	0.0725887920484019	0.3343061655224573	1.0879268475406663	-0.6815850122277175	-0.23559203285661967
TCGA-DD-AAVZ	181	0.1954018155457531	High	-0.1623963656669856	0.1193447736663938	0.3658442697101185	0.19676078250184065	-0.04553177074565178	0.044172803789564306
TCGA-2Y-A9H5	182	0.2035690513301253	High	-0.2915283377990629	0.1659008496787019	0.4213029808563005	-0.9203629668016776	0.5878020195756091	0.5361299985561939
TCGA-DD-AAEK	183	0.2037197643677738	High	-0.2884712914669884	0.1391371451343286	0.4593821829598671	-0.8939163865791698	0.22371724495574835	0.8739189059911953
TCGA-YA-A8S7	184	0.2086353026287704	High	-0.0781085960746065	0.1729526267551994	0.2029251037646458	0.9259362735348597	0.6837321126353857	-1.401033083541475
TCGA-G3-AAV1	185	0.2142397708905642	High	-0.1651318931522826	0.1357653324717183	0.3454538784171622	0.17309566943772514	0.17784819677179822	-0.13670409531895913
TCGA-BC-A216	186	0.2173608507019639	High	-0.2566328826400749	0.1809684219131841	0.3657195003121744	-0.6184815577499378	0.7927763956738259	0.043066012778075945
TCGA-DD-AACG	187	0.2218929558514505	High	-0.0482468713630268	0.0927961889887072	0.2982215380721149	1.1842707612661345	-0.4066901243220794	-0.5556876810926046
TCGA-PD-A5DF	188	0.2223750792081162	High	-0.2474686897561022	0.1561655337097785	0.3953840423894251	-0.5392019080640092	0.45536593194349617	0.3062110553286293
TCGA-XR-A8TG	189	0.2273241861798735	High	-0.336984310875799	0.2426086144287593	0.350675829348008	-1.3136036664773942	1.6313096249713448	-0.090381772314077
TCGA-DD-A39Y	190	0.2395826077328982	High	-0.0388850236567842	0.163721706806854	0.1823176603922028	1.2652603275008187	0.558157665220785	-1.5838353849887055
TCGA-BC-A8YO	191	0.2445380128308997	High	-0.2293897863111254	0.1140991431563196	0.4447623130025545	-0.382800886176945	-0.11689163047033825	0.744230529478183
TCGA-CC-A7IK	192	0.2503740487542913	High	-0.1060516195098263	0.088956138329015	0.3636944556447124	0.684200515988301	-0.4589289306743493	0.0251024634403397
TCGA-CC-A123	193	0.2606689274553202	High	0.042267901450626	0.1403595881127703	0.1413784845896463	1.9673162046480528	0.24034696359405064	-1.9469942407867833
TCGA-BC-A112	194	0.269078982331522	High	-0.0245554392634201	0.1202083721531033	0.2383980735386461	1.3892259014727166	-0.03378365643380911	-1.0863632627073854
TCGA-DD-A118	195	0.2718875946295184	High	-0.1991701126525685	0.1412561525626155	0.376727413726419	-0.12136977362763218	0.2525435361990452	0.14071383205810536
TCGA-2Y-A9GY	196	0.2836666705779564	High	0.0100446415379281	0.1187612582688108	0.2085185179571565	1.6885520199608057	-0.05346972536116445	-1.3514156240216848
TCGA-DD-A4NQ	197	0.2977098762994778	High	-0.3103239544686384	0.2270545560664869	0.3564632793214473	-1.0829642917695328	1.4197172490406114	-0.03904308097160067
TCGA-FV-A3R2	198	0.3085167312398821	High	-0.2430334161721518	0.1796554887005358	0.3647463285908385	-0.5008322512432974	0.7749156771763007	0.03443330530687881
TCGA-DD-AACK	199	0.3091381982537909	High	-0.2741676423471053	0.1496774284283376	0.4411525612171586	-0.7701751792724123	0.36710384755279213	0.7122095299734111
TCGA-DD-AAD0	200	0.3119313710403066	High	-0.224393013530821	0.1229000948540131	0.4339898580081882	-0.33957368650990927	0.002833668020474656	0.6486713895297412
TCGA-G3-A7M6	201	0.3240876446277215	High	-0.064828614812272	0.1335984741011856	0.2633406848170965	1.0408217059611982	0.14837095679702014	-0.8651050181304968
TCGA-BW-A5NO	202	0.3287227960829965	High	-0.2695529942468277	0.1995708034485255	0.3623458471752705	-0.7302537492626103	1.0458371734693024	0.01313937187630447
TCGA-FV-A3I0	203	0.3310397416510753	High	0.0034331945181775	0.1856630013710304	0.117709286416121	1.631356235206035	0.8566399352302113	-2.156956428785171
TCGA-RC-A6M3	204	0.3490994248273669	High	0.072856158321581	0.1444298804136006	0.1152745286510862	2.2319359392974243	0.29571790271526854	-2.178554417185326
TCGA-DD-AACB	205	0.35206651197384	High	-0.1174213264202353	0.1629663078137822	0.2727479720599467	0.5858409122238116	0.5478814618019114	-0.781655862051883
TCGA-BC-A10U	206	0.3552901045294288	High	-0.314868668203711	0.2551590985583101	0.3242867121488706	-1.1222807179296062	1.8020423491389452	-0.3244715266799103
TCGA-DD-A1EJ	207	0.3587567775473025	High	-0.2088840730150259	0.1546459640611885	0.3754596685676508	-0.20540547479074114	0.4346941982487529	0.12946805408929082
TCGA-XR-A8TC	208	0.3723099873204397	High	-0.1757065054490437	0.1403220315934613	0.3665980641143119	0.0816144480070925	0.2398360568604385	0.050859482452908715
TCGA-DD-A4NG	209	0.3725940789927382	High	-0.2508107866756091	0.1742568973511364	0.3878336179546963	-0.568114467669593	0.701474987698803	0.23923355896352816
TCGA-XR-A8TD	210	0.3731600797204463	High	-0.3427773422241545	0.2482715467992995	0.3640811909369921	-1.3637193178753964	1.7083463241471732	0.028533073448669437
TCGA-DD-A1EG	211	0.3839700528606365	High	-0.1916435396765266	0.1727094412684205	0.3337870856977568	-0.056257212550948545	0.6804238959795815	-0.24019663056799648
TCGA-BC-A3KF	212	0.3907253065407174	High	-0.2585172785215234	0.1681615433852473	0.4067407648570937	-0.6347835111507792	0.6185557650919474	0.4069530525995492
TCGA-DD-AADL	213	0.3939969529902209	High	-0.2793507580439613	0.1817610414471273	0.4065716011865605	-0.8150144359239214	0.8035589352843849	0.4054524536297574
TCGA-CC-5262	214	0.3943063266091708	High	-0.2428932351392058	0.2151146187646315	0.3199022957687592	-0.49961954180720436	1.2572902063151223	-0.36336433789874717
TCGA-DD-AAD1	215	0.3954236792573071	High	-0.2484248696139113	0.2064356330537617	0.3387325910133354	-0.5474738426602815	1.1392240936350917	-0.19632657171750303
TCGA-CC-A7IG	216	0.396023296066101	High	-0.0237231001356427	0.1564197925060701	0.196364748852228	1.3964264869804148	0.45882478631806384	-1.4592279772323777
TCGA-DD-A11A	217	0.3993088865202969	High	-0.2892475587816733	0.209760376930637	0.373883680363919	-0.9006318935037879	1.1844528332915905	0.1154879467324944
TCGA-GJ-A3OU	218	0.4104978140697622	High	-0.2503176375516584	0.2290764669823408	0.3075568908269423	-0.5638482229184477	1.4472226707537976	-0.4728766337655877
TCGA-DD-A73B	219	0.4120258124996928	High	-0.3161795075122788	0.2146150612621132	0.3941373741910538	-1.1336208198342215	1.2504943877313204	0.29515224460259387
TCGA-UB-A7ME	220	0.4229264962848783	High	-0.222790084933825	0.158259340607886	0.3907139168845727	-0.3257067132531971	0.48384940333031656	0.2647838062077588
TCGA-DD-AACH	221	0.423919147570793	High	-0.1748042457167354	0.1654319847065939	0.3330286474894184	0.0894199183206019	0.5814237322419531	-0.246924502991762
TCGA-BC-4072	222	0.4242829480199419	High	-0.2373631306786582	0.2256713384472524	0.3016991358660586	-0.4517784771428443	1.4009004042232491	-0.5248389790604628
TCGA-G3-A5SL	223	0.4443453963505909	High	-0.2605566833345309	0.1686098751453704	0.4140867602351968	-0.6524264504898019	0.6246547252552803	0.47211712158511243
TCGA-DD-A1EL	224	0.4591792455801377	High	-0.1139023752895683	0.1493500275077758	0.3022723482984784	0.616283441798794	0.36264999139190657	-0.5197541876105629
TCGA-BC-A10T	225	0.4651322906389699	High	-0.2403510382615788	0.1920044743073231	0.3608479455293904	-0.4776269364089251	0.9429072806546874	-0.000148053606792433
TCGA-DD-A4NA	226	0.4913656745607397	High	-0.2175386917373725	0.3023387843278221	0.1723543260779507	-0.2802767863355804	2.4438595247675683	-1.6722170638712481
TCGA-BC-A10W	227	0.5149502164191454	High	-0.1980820113065212	0.1865371127531421	0.3336261474839428	-0.11195658311215467	0.8685310635686351	-0.24162426403733506
TCGA-CC-A8HU	228	0.5177692159515811	High	-0.1003751702464743	0.1303540847811061	0.3248162981864265	0.7333076130077831	0.10423533452463306	-0.3197737315808351
TCGA-WQ-A9G7	229	0.527942305198184	High	0.0343379092453241	0.1341904293829815	0.1887027660142748	1.8987136542643748	0.15642372486581899	-1.5271950739320097
TCGA-DD-AAC8	230	0.5285527031395796	High	-0.0637329668976007	0.1411633368944157	0.2737205546290288	1.0503001820205764	0.2512809018883993	-0.7730283807693961
TCGA-G3-A25Y	231	0.5566545654459841	High	-0.1678651222760686	0.2010803411542984	0.2865560875672942	0.1494504395534764	1.0663724358607731	-0.6591683099682654
TCGA-CC-A5UD	232	0.5571412536940433	High	-0.1686490822169721	0.1452084056751848	0.3730580644767438	0.14266838353724712	0.3063087084062297	0.1081641617505665
TCGA-DD-AAE6	233	0.5599195649709672	High	-0.1208837112480508	0.1453626305120102	0.3265522194377568	0.5558877390745256	0.3084067331719441	-0.3043749072755026
TCGA-CC-A3MB	234	0.5610327386496811	High	-0.2755417122944849	0.2180460546888313	0.3660419672221301	-0.7820622909309562	1.297168511876496	0.04592651770414133
TCGA-DD-AAEA	235	0.5634476857228493	High	-0.1946897778701517	0.1799245327461675	0.3459258152891539	-0.08261029131174862	0.7785756652976844	-0.1325176882630865
TCGA-ED-A7PX	236	0.5692854812479358	High	-0.0238176891108417	0.2000906027405174	0.1490174788077702	1.395608195515703	1.0529083548059017	-1.879231069073669
TCGA-DD-A1EI	237	0.5733615117217764	High	-0.2246122551444909	0.179006051150261	0.3776334412186016	-0.3414703509023323	0.7660809389310982	0.1487509236930105
TCGA-DD-AADO	238	0.5812184106118436	High	-0.0163253376681398	0.1763289100661661	0.1794956837919866	1.4604247052969521	0.7296619780726629	-1.6088682727577714
TCGA-RC-A6M6	239	0.5865796001516723	High	-0.1071036533319378	0.222893242409821	0.1972215191346051	0.6750993464766231	1.363108084853426	-1.4516278311783766
TCGA-FV-A23B	240	0.588222969955034	High	-0.1393528510420241	0.1820971980825696	0.2914202628692462	0.39611077328985267	0.8081319013567412	-0.61601970469156
TCGA-DD-AADP	241	0.6100433156222758	High	-0.2041509972326377	0.210257432757398	0.3138883977657395	-0.16445952409813364	1.1912146198880507	-0.41671178016764115
TCGA-CC-A8HS	242	0.6164966933636666	High	-0.1048094319227094	0.1333459155754481	0.3356822455864806	0.6949467102246827	0.14493523235278202	-0.2233852492137981
TCGA-DD-AAE1	243	0.6356758385093308	High	-0.1409851537240295	0.1696939069965331	0.3173826446314224	0.38198968412802226	0.6394015437144723	-0.3857153893331638
TCGA-DD-A1EF	244	0.6429217671113492	High	-0.0707870542888585	0.1330206193365137	0.3059801581160748	0.9892751049283087	0.14051000759958135	-0.486863345416541
TCGA-BW-A5NQ	245	0.6619606876669677	High	-0.1114351022479986	0.2086046844258929	0.2318557328057872	0.6376278793168296	1.1687311664938569	-1.1443983581437187
TCGA-CC-A7IE	246	0.7151604945723435	High	0.0391789483964995	0.2123077049283286	0.0852898871994151	1.9405935986173874	1.2191058589362553	-2.4445389629812992
TCGA-DD-AACS	247	0.7172683847513162	High	-0.2666970772316973	0.2226695069169389	0.3679386117297057	-0.7055471435245747	1.3600644596196552	0.06275106865623574
TCGA-G3-AAV7	248	0.7220998543772232	High	-0.1172099387368302	0.2503438958824516	0.1802578119339099	0.5876696320794997	1.7365378903641053	-1.602107668066382
TCGA-ED-A8O6	249	0.7288160165145351	High	-0.0720133057548884	0.1535259237849248	0.2854129997699823	0.9786667744528851	0.41945753282851805	-0.669308290766868
TCGA-DD-AACL	250	0.732799379704903	High	0.0006490436640053	0.2228766635013989	0.1086460459834448	1.607270480226174	1.3628825507489712	-2.237353651270242
TCGA-QA-A7B7	251	0.7684624197104878	High	-0.2278909950195209	0.2123215290124221	0.3517338168189108	-0.36983480721558487	1.2192939173021353	-0.08099669037606275
TCGA-G3-AAV6	252	0.7704666943497629	High	-0.0399884669493812	0.1490946081782709	0.2656721768200843	1.255714413442378	0.35917534949910856	-0.8444230685917238
TCGA-ZP-A9CZ	253	0.7805049394814157	High	-0.2536157133311234	0.2393448252422418	0.336737411199065	-0.5923799545989232	1.5869100931946503	-0.21402519911431128
TCGA-BC-4073	254	0.8015173392769226	High	-0.3116840127643288	0.3063734740386171	0.2929445062010642	-1.094730188297458	2.49874613777663	-0.6024986102022492
TCGA-G3-A7M9	255	0.8098294200858631	High	0.0598658063449659	0.1816360604801425	0.1228239959526144	2.1195560966814857	0.8018587346592814	-2.111585411254904
TCGA-DD-AADD	256	0.8133456901941474	High	-0.1000491139041403	0.1426777824544843	0.3389198366595174	0.736128334147702	0.2718829291412946	-0.19466557309484928
TCGA-CC-5260	257	0.8208488945482451	High	-0.0638929363694183	0.255679301065939	0.1312110530502773	1.0489162823311315	1.8091190156905708	-2.0371864034734575
TCGA-ED-A66X	258	0.824603178524438	High	-0.1356907652434257	0.1996445576293615	0.2875863816899442	0.42779156426714154	1.0468405014750508	-0.6500288872177543
TCGA-DD-AADB	259	0.8353872233133752	High	-0.1065546684298065	0.2171984433732467	0.233467678106728	0.6798486278672354	1.2856378818664314	-1.1300992864202914
TCGA-ZP-A9D2	260	0.8471170230585872	High	-0.0858373300845546	0.1965331719613366	0.2462769682554109	0.8590748125658292	1.0045142178389361	-1.0164720073461782
TCGA-CC-5261	261	0.8546241711071367	High	-0.1439128860373173	0.2323790290969483	0.2487891416881173	0.35666180254473867	1.4921496568954733	-0.9941872883330753
TCGA-DD-AACW	262	0.8936617998448967	High	-0.098564049640258	0.1718640449095986	0.301766968347817	0.7489756602671236	0.6689233975244516	-0.5242372579466786
TCGA-CC-A8HT	263	0.8991006275414468	High	-0.0929074142662287	0.2182783117905264	0.2256848029629491	0.7979113468607987	1.3003280623185631	-1.199138781637915
TCGA-BC-A69H	264	0.9253989091058864	High	0.0610585632007551	0.1679138881686994	0.1557326893031694	2.1298746644904236	0.6151867436789819	-1.819662499063519
TCGA-DD-AACP	265	0.9254543211756552	High	-0.0190221881073875	0.1910219836520663	0.1983991236854389	1.4370941882742443	0.9295417957610614	-1.4411816628596505
TCGA-DD-AADN	266	0.9254799502752792	High	0.0658394771639156	0.1647072202040334	0.1559968980219465	2.1712344644179016	0.5715642705172236	-1.817318784659846
TCGA-2Y-A9H0	267	0.932848982244439	High	-0.1867528951009191	0.2544451729267526	0.2655470282450623	-0.013948130496308579	1.792330335907369	-0.8455332231666215
TCGA-DD-AAD6	268	0.9379430929949556	High	0.0528172715661273	0.12357615867464	0.2331782647072578	2.0585790553707657	0.01203062143002561	-1.1326665838058354
TCGA-RG-A7D4	269	0.9505363566646874	High	-0.0027123752634707	0.1635204813823249	0.227495722736016	1.5781907654720226	0.5554202596715645	-1.1830746684788995
TCGA-DD-A4NN	270	0.9722959409323824	High	-0.0176193750955546	0.1813195132411739	0.2171907919898723	1.4492299568641305	0.7975525284700246	-1.2744865444017728
TCGA-DD-AADC	271	1.0037100502503362	High	-0.1410328340113586	0.2232087159849112	0.2768501348385723	0.38157720083306823	1.3673996852667696	-0.7452668358495016
TCGA-DD-A114	272	1.0440186592789218	High	-0.1729141793894972	0.2528303885653269	0.2670596072117068	0.10577092688226969	1.7703633320751977	-0.8321155996785456
TCGA-DD-AAE0	273	1.0676267006036233	High	0.0893734983887182	0.2058269230514799	0.0860107355562362	2.3748278394184013	1.1309433997714236	-2.4381445385862013
TCGA-CC-A3M9	274	1.1588024413192457	High	0.1774173575625383	0.2812277505147273	-0.1052056941433642	3.136497350380486	2.156671853304173	-4.1343667623654135
TCGA-CC-A7IJ	275	1.161583329407195	High	0.0424644341349142	0.3387084902166117	-0.0614309349195348	1.9690164135545516	2.9386212327200822	-3.746054316867439
TCGA-CC-5264	276	1.2002431880954685	High	-0.1866024115426256	0.2213652401978921	0.3462736497559012	-0.012646293669427102	1.3423216372961972	-0.12943215553130163
TCGA-CC-A1HT	277	1.2553229421446843	High	0.1002539990951312	0.2736848668290092	-0.0075049280979787	2.468955308725658	2.0540609048779075	-3.2676932714588807
TCGA-CC-5263	278	1.2657134828334302	High	-0.244671906321335	0.3296189309524496	0.2442729025067026	-0.5150068683302284	2.814969810302102	-1.0342494591384435
TCGA-DD-AACZ	279	1.2761024633269944	High	-0.0153433766988322	0.2778099643521482	0.1012462909015333	1.4689196728994032	2.1101773965058483	-2.302994606078257
TCGA-CC-A9FU	280	1.3241526712239635	High	-0.0092385874839688	0.2503574603078963	0.142809279992343	1.5217323489843042	1.7367224164177648	-1.9343020941781055
TCGA-FV-A4ZQ	281	1.4695210527417415	High	-0.1732594766505407	0.3124443951993216	0.2239423345541449	0.10278375209888918	2.5813329844093666	-1.2145956837665142
TCGA-CC-5258	282	1.4979592967392328	High	-0.0943374457309887	0.3147878647514618	0.1465867182146025	0.7855401107899924	2.6132127857389946	-1.9007935997897543
