## Supplementary material for "A lenvatinib-resistance-derived transcriptional program identifies metabolic identity remodeling associated with unfavorable survival in hepatocellular carcinoma": Source data: Figure_3_KM_Curve.csv

group	time	survival	at_risk	events
Low	0.0	1.0	141	0
Low	12.0	0.9927536231884058	138	1
Low	14.0	0.9855072463768115	137	1
Low	27.0	0.9780974174566851	133	1
Low	31.0	0.9706875885365587	132	1
Low	34.0	0.9632777596164322	131	1
Low	46.0	0.9558104901620413	129	1
Low	52.0	0.9483432207076504	128	1
Low	67.0	0.9408759512532595	127	1
Low	91.0	0.9334086817988686	126	1
Low	115.0	0.9259414123444777	125	1
Low	233.0	0.9182890039779944	121	1
Low	262.0	0.9105722896588516	119	1
Low	272.0	0.9028555753397088	118	1
Low	278.0	0.8951388610205661	117	1
Low	308.0	0.8872867657484558	114	1
Low	365.0	0.8790711475470812	108	1
Low	366.0	0.8707780235136181	106	1
Low	419.0	0.8619822859023695	99	1
Low	432.0	0.8529087881560287	95	1
Low	438.0	0.8437377259177918	93	1
Low	535.0	0.833572211147698	83	1
Low	556.0	0.8232811961952572	81	1
Low	558.0	0.8129901812428165	80	1
Low	612.0	0.8018533294449697	73	1
Low	627.0	0.7907164776471229	72	1
Low	643.0	0.7794205279664498	70	1
Low	688.0	0.7676111260275642	66	1
Low	693.0	0.7558017240886786	65	1
Low	724.0	0.7432050286872006	60	1
Low	752.0	0.7301663439733901	57	1
Low	770.0	0.716890592264783	55	1
Low	848.0	0.7025527804194873	50	1
Low	1088.0	0.6862143436655457	43	1
Low	1210.0	0.6694774084541909	41	1
Low	1229.0	0.6523113210579295	39	1
Low	1271.0	0.6341915621396538	36	1
Low	1386.0	0.6149736360142097	33	1
Low	1397.0	0.5957557098887657	32	1
Low	1423.0	0.5765377837633217	31	1
Low	1560.0	0.5559471486289174	28	1
Low	1624.0	0.5327826841027125	24	1
Low	1694.0	0.5085652893707711	22	1
Low	1791.0	0.4817986951933621	19	1
Low	2131.0	0.43799881381214734	11	1
Low	2456.0	0.3649990115101228	6	1
Low	2542.0	0.27374925863259214	4	1
Low	3125.0	0.13687462931629607	2	1
Low	3258.0	0.0	1	1
High	0.0	1.0	141	0
High	16.0	0.9924242424242424	132	1
High	19.0	0.9848484848484849	131	1
High	36.0	0.9771543560606061	128	1
High	56.0	0.9617660984848485	127	2
High	65.0	0.9540719696969697	125	1
High	87.0	0.9463152870165065	123	1
High	91.0	0.9385586043360433	122	1
High	97.0	0.930737282633243	120	1
High	101.0	0.9229159609304426	119	1
High	102.0	0.9150946392276422	118	1
High	103.0	0.9072733175248419	117	1
High	107.0	0.8994519958220415	116	1
High	129.0	0.8838093524164408	115	2
High	140.0	0.8759181974841511	112	1
High	153.0	0.8679553047797498	110	1
High	171.0	0.8520295193709471	109	2
High	194.0	0.8439915050372588	106	1
High	195.0	0.8359534907035707	105	1
High	217.0	0.8279154763698826	104	1
High	223.0	0.8197986579740995	102	1
High	247.0	0.8116818395783163	101	1
High	262.0	0.8035650211825331	100	1
High	283.0	0.79544820278675	99	1
High	296.0	0.7873313843909668	98	1
High	299.0	0.7792145659951837	97	1
High	300.0	0.7629809292036174	96	2
High	303.0	0.7548641108078342	94	1
High	304.0	0.7467472924120511	93	1
High	315.0	0.7386304740162679	92	1
High	344.0	0.7303312552070963	89	1
High	349.0	0.7220320363979248	88	1
High	359.0	0.7137328175887533	87	1
High	373.0	0.7052359983317443	84	1
High	394.0	0.6966355593276986	82	1
High	412.0	0.6875883442714947	77	1
High	415.0	0.6785411292152909	76	1
High	416.0	0.6693716544961653	74	1
High	425.0	0.6602021797770398	73	1
High	452.0	0.6507707200659393	70	1
High	469.0	0.6410577242440596	67	1
High	555.0	0.6308822048116143	63	1
High	581.0	0.6198140959552702	57	1
High	596.0	0.6085447487560834	55	1
High	601.0	0.5972754015568967	54	1
High	633.0	0.5855641191734281	51	1
High	639.0	0.5736138310270316	49	1
High	649.0	0.5614092814307117	47	1
High	660.0	0.5492047318343919	46	1
High	711.0	0.5361284286954778	42	1
High	757.0	0.5230521255565638	41	1
High	765.0	0.5099758224176497	40	1
High	768.0	0.4968995192787356	39	1
High	802.0	0.48382321613982154	38	1
High	827.0	0.4707469130009075	37	1
High	837.0	0.44459430672307926	36	2
High	899.0	0.42926346856021447	29	1
High	931.0	0.4139326303973497	28	1
High	1005.0	0.3986017922344849	27	1
High	1135.0	0.3804835289510992	22	1
High	1149.0	0.36236526566771354	21	1
High	1372.0	0.33971743656348147	16	1
High	1490.0	0.31545190538037565	14	1
High	1622.0	0.29118637419726984	13	1
High	1852.0	0.2547880774226111	8	1
High	2486.0	0.19109105806695834	4	1
