## Supplementary material for "A lenvatinib-resistance-derived transcriptional program identifies metabolic identity remodeling associated with unfavorable survival in hepatocellular carcinoma": Source data: Figure_5_Integrated_Evidence.csv

evidence	metric	value
Score cohort	n	282.0
Median groups	n per group	141.0
Log-rank	P	0.0004189090488913578
Adjusted Cox	HR	1.927687
Adjusted Cox	95% CI lower	1.345186
Adjusted Cox	95% CI upper	2.762426
Fatty Acid Metabolism	NES	-2.064736
Fatty Acid Metabolism	FDR	0.0
