## Supplementary material for "A lenvatinib-resistance-derived transcriptional program identifies metabolic identity remodeling associated with unfavorable survival in hepatocellular carcinoma": Source data: Leading_Edge_GMT_Membership.csv

program	gene	nominal_program_size	present_in_GSEA_rank
Myc_Targets_V2	TMEM97	40	True
Myc_Targets_V2	CDK4	40	True
Myc_Targets_V2	NDUFAF4	40	True
Myc_Targets_V2	HSPD1	40	True
Myc_Targets_V2	PPRC1	40	True
Myc_Targets_V2	NPM1	40	True
Myc_Targets_V2	WDR43	40	True
Myc_Targets_V2	SORD	40	True
Myc_Targets_V2	NOLC1	40	True
Myc_Targets_V2	UTP20	40	True
Myc_Targets_V2	PA2G4	40	True
Myc_Targets_V2	GNL3	40	True
Myc_Targets_V2	PUS1	40	True
Myc_Targets_V2	TCOF1	40	True
Myc_Targets_V2	RABEPK	40	True
Myc_Targets_V2	NOP16	40	True
Myc_Targets_V2	NOP2	40	True
Myc_Targets_V2	RRP9	40	True
Myc_Targets_V2	MRTO4	40	True
Myc_Targets_V2	NOP56	40	True
Myc_Targets_V2	SRM	40	True
Myc_Targets_V2	MYC	40	True
Myc_Targets_V2	TFB2M	40	True
Myc_Targets_V2	SUPV3L1	40	True
Myc_Targets_V2	MAP3K6	40	True
Myc_Targets_V2	UNG	40	True
Myc_Targets_V2	RRP12	40	True
Myc_Targets_V2	PES1	40	True
Myc_Targets_V2	MYBBP1A	40	True
Myc_Targets_V2	DDX18	40	True
Myc_Targets_V2	NIP7	40	True
Myc_Targets_V2	SLC29A2	40	True
Myc_Targets_V2	MCM4	40	True
Myc_Targets_V2	DCTPP1	40	True
Myc_Targets_V2	IMP4	40	True
Myc_Targets_V2	PRMT3	40	True
Myc_Targets_V2	MPHOSPH10	40	True
Myc_Targets_V2	HSPE1	40	True
Myc_Targets_V2	RCL1	40	True
Myc_Targets_V2	NOC4L	40	True
mTORC1_Signaling	ARPC5L	90	True
mTORC1_Signaling	HMBS	90	True
mTORC1_Signaling	SHMT2	90	True
mTORC1_Signaling	ME1	90	True
mTORC1_Signaling	TMEM97	90	True
mTORC1_Signaling	NAMPT	90	True
mTORC1_Signaling	HSPD1	90	True
mTORC1_Signaling	BCAT1	90	False
mTORC1_Signaling	SLC7A11	90	True
mTORC1_Signaling	SLC6A6	90	True
mTORC1_Signaling	ADIPOR2	90	True
mTORC1_Signaling	IDI1	90	True
mTORC1_Signaling	HMGCS1	90	True
mTORC1_Signaling	SERPINH1	90	True
mTORC1_Signaling	GAPDH	90	True
mTORC1_Signaling	NUP205	90	True
mTORC1_Signaling	PITPNB	90	True
mTORC1_Signaling	GBE1	90	True
mTORC1_Signaling	GOT1	90	True
mTORC1_Signaling	SORD	90	True
mTORC1_Signaling	PSAT1	90	True
mTORC1_Signaling	PNP	90	True
mTORC1_Signaling	CCNG1	90	True
mTORC1_Signaling	TPI1	90	True
mTORC1_Signaling	PDAP1	90	True
mTORC1_Signaling	CTSC	90	True
mTORC1_Signaling	PIK3R3	90	True
mTORC1_Signaling	GTF2H1	90	True
mTORC1_Signaling	IMMT	90	True
mTORC1_Signaling	PDK1	90	True
mTORC1_Signaling	ELOVL6	90	True
mTORC1_Signaling	RDH11	90	True
mTORC1_Signaling	HSPA9	90	True
mTORC1_Signaling	NFIL3	90	True
mTORC1_Signaling	IDH1	90	True
mTORC1_Signaling	SCD	90	True
mTORC1_Signaling	NIBAN1	90	True
mTORC1_Signaling	FADS1	90	True
mTORC1_Signaling	STC1	90	True
mTORC1_Signaling	INSIG1	90	True
mTORC1_Signaling	HSP90B1	90	True
mTORC1_Signaling	SQLE	90	True
mTORC1_Signaling	RAB1A	90	True
mTORC1_Signaling	EBP	90	True
mTORC1_Signaling	LDHA	90	True
mTORC1_Signaling	HMGCR	90	True
mTORC1_Signaling	PGK1	90	True
mTORC1_Signaling	SEC11A	90	True
mTORC1_Signaling	PSMG1	90	True
mTORC1_Signaling	M6PR	90	True
mTORC1_Signaling	PNO1	90	True
mTORC1_Signaling	NUFIP1	90	True
mTORC1_Signaling	RRP9	90	True
mTORC1_Signaling	P4HA1	90	True
mTORC1_Signaling	POLR3G	90	True
mTORC1_Signaling	HPRT1	90	True
mTORC1_Signaling	HSPA4	90	True
mTORC1_Signaling	CYB5B	90	True
mTORC1_Signaling	TXNRD1	90	True
mTORC1_Signaling	DHCR7	90	True
mTORC1_Signaling	PGM1	90	True
mTORC1_Signaling	COPS5	90	True
mTORC1_Signaling	MCM2	90	True
mTORC1_Signaling	UNG	90	True
mTORC1_Signaling	PSMA3	90	True
mTORC1_Signaling	RRM2	90	True
mTORC1_Signaling	QDPR	90	True
mTORC1_Signaling	STARD4	90	True
mTORC1_Signaling	PSMA4	90	True
mTORC1_Signaling	CDC25A	90	True
mTORC1_Signaling	EIF2S2	90	True
mTORC1_Signaling	ADD3	90	True
mTORC1_Signaling	PFKL	90	True
mTORC1_Signaling	ACACA	90	True
mTORC1_Signaling	XBP1	90	True
mTORC1_Signaling	ATP2A2	90	True
mTORC1_Signaling	CYP51A1	90	True
mTORC1_Signaling	PPA1	90	True
mTORC1_Signaling	ACSL3	90	True
mTORC1_Signaling	TFRC	90	True
mTORC1_Signaling	CTH	90	True
mTORC1_Signaling	ABCF2	90	True
mTORC1_Signaling	SC5D	90	True
mTORC1_Signaling	ATP5MC1	90	True
mTORC1_Signaling	GLA	90	True
mTORC1_Signaling	ALDOA	90	True
mTORC1_Signaling	HSPA5	90	True
mTORC1_Signaling	ENO1	90	True
mTORC1_Signaling	MCM4	90	True
mTORC1_Signaling	GCLC	90	True
Fatty_Acid_Metabolism	HMGCS2	61	True
Fatty_Acid_Metabolism	GSTZ1	61	True
Fatty_Acid_Metabolism	ME1	61	True
Fatty_Acid_Metabolism	ALDH1A1	61	True
Fatty_Acid_Metabolism	ADIPOR2	61	True
Fatty_Acid_Metabolism	ERP29	61	True
Fatty_Acid_Metabolism	MDH2	61	True
Fatty_Acid_Metabolism	METAP1	61	True
Fatty_Acid_Metabolism	ETFDH	61	True
Fatty_Acid_Metabolism	IDI1	61	True
Fatty_Acid_Metabolism	HMGCS1	61	True
Fatty_Acid_Metabolism	SUCLG1	61	True
Fatty_Acid_Metabolism	ADH1C	61	True
Fatty_Acid_Metabolism	CA2	61	True
Fatty_Acid_Metabolism	UGDH	61	True
Fatty_Acid_Metabolism	FABP1	61	True
Fatty_Acid_Metabolism	TDO2	61	True
Fatty_Acid_Metabolism	ALDH3A2	61	True
Fatty_Acid_Metabolism	ACADS	61	True
Fatty_Acid_Metabolism	ALDH9A1	61	True
Fatty_Acid_Metabolism	RDH11	61	True
Fatty_Acid_Metabolism	BCKDHB	61	True
Fatty_Acid_Metabolism	PCBD1	61	True
Fatty_Acid_Metabolism	HIBCH	61	True
Fatty_Acid_Metabolism	PPARA	61	True
Fatty_Acid_Metabolism	NSDHL	61	True
Fatty_Acid_Metabolism	CPOX	61	True
Fatty_Acid_Metabolism	HSD17B4	61	True
Fatty_Acid_Metabolism	GLUL	61	True
Fatty_Acid_Metabolism	IDH1	61	True
Fatty_Acid_Metabolism	AUH	61	True
Fatty_Acid_Metabolism	ALDH3A1	61	True
Fatty_Acid_Metabolism	EHHADH	61	True
Fatty_Acid_Metabolism	LDHA	61	True
Fatty_Acid_Metabolism	ACSL5	61	True
Fatty_Acid_Metabolism	FASN	61	True
Fatty_Acid_Metabolism	SDHD	61	True
Fatty_Acid_Metabolism	CPT2	61	True
Fatty_Acid_Metabolism	ODC1	61	True
Fatty_Acid_Metabolism	ECI1	61	True
Fatty_Acid_Metabolism	HMGCL	61	True
Fatty_Acid_Metabolism	GRHPR	61	True
Fatty_Acid_Metabolism	SUCLG2	61	True
Fatty_Acid_Metabolism	SUCLA2	61	True
Fatty_Acid_Metabolism	CRAT	61	True
Fatty_Acid_Metabolism	REEP6	61	True
Fatty_Acid_Metabolism	VNN1	61	True
Fatty_Acid_Metabolism	OSTC	61	True
Fatty_Acid_Metabolism	MLYCD	61	True
Fatty_Acid_Metabolism	DLST	61	True
Fatty_Acid_Metabolism	RAP1GDS1	61	True
Fatty_Acid_Metabolism	FH	61	True
Fatty_Acid_Metabolism	HSP90AA1	61	True
Fatty_Acid_Metabolism	HSDL2	61	True
Fatty_Acid_Metabolism	UROS	61	True
Fatty_Acid_Metabolism	DLD	61	True
Fatty_Acid_Metabolism	PDHB	61	True
Fatty_Acid_Metabolism	ACAA2	61	True
Fatty_Acid_Metabolism	ACO2	61	True
Fatty_Acid_Metabolism	NCAPH2	61	True
Fatty_Acid_Metabolism	ALDOA	61	True
