## Supplementary material for "A lenvatinib-resistance-derived transcriptional program identifies metabolic identity remodeling associated with unfavorable survival in hepatocellular carcinoma": Source data: Multivariable_Cox_Analysis_Cohort.csv

submitter_id	OS_time	OS_event	Frozen33_Metabolic_Score	age	sex	stage	sex_binary	stage_II	stage_III_IV
TCGA-2Y-A9GS	724.0	1	-0.0176492239978247	58.64476386036961	male		1.0	0.0	0.0
TCGA-2Y-A9GT	1624.0	1	-0.5312907240387413	54.34907597535934	male		1.0	0.0	0.0
TCGA-2Y-A9GU	1939.0	0	-0.7550528471240854	55.26899383983573	female	Stage I	0.0	0.0	0.0
TCGA-2Y-A9GW	1271.0	1	-0.3929772756850467	67.94250513347022	male		1.0	0.0	0.0
TCGA-2Y-A9GY	757.0	1	0.2836666705779564	64.1615331964408	female	Stage II	0.0	1.0	0.0
TCGA-2Y-A9GZ	848.0	1	-0.5788165113185313	82.36002737850787	female	Stage II	0.0	1.0	0.0
TCGA-2Y-A9H0	3675.0	0	0.932848982244439	49.57973990417522	male	Stage IIIA	1.0	0.0	1.0
TCGA-2Y-A9H1	1229.0	1	-0.5199780991551934	60.21081451060917	male		1.0	0.0	0.0
TCGA-2Y-A9H2	1731.0	0	0.125941222188832	64.75838466803559	female	Stage I	0.0	0.0	0.0
TCGA-2Y-A9H4	1452.0	0	-0.2471324301456187	68.70910335386722	male	Stage I	1.0	0.0	0.0
TCGA-2Y-A9H5	555.0	1	0.2035690513301253	59.73442847364819	female	Stage I	0.0	0.0	0.0
TCGA-2Y-A9H8	633.0	1	0.0574569674246528	85.75496235455168	female		0.0	0.0	0.0
TCGA-2Y-A9HA	36.0	1	0.0346925585448191	70.88843258042436	male	Stage II	1.0	1.0	0.0
TCGA-2Y-A9HB	260.0	0	-0.5801945351180852	66.69130732375086	male	Stage I	1.0	0.0	0.0
TCGA-4R-AA8I	262.0	1	-1.2996998192933151	66.90485968514716	male		1.0	0.0	0.0
TCGA-5C-A9VG	328.0	0	0.1669756996376106	58.24229979466119	male	Stage II	1.0	1.0	0.0
TCGA-5C-A9VH	322.0	0	0.0262045360797146	70.11088295687885	male	Stage I	1.0	0.0	0.0
TCGA-5R-AA1C	520.0	0	-0.525189747301398	57.69472963723477	male	Stage II	1.0	1.0	0.0
TCGA-5R-AA1D	449.0	0	-0.8572409316909552	17.919233401779604	female	Stage IIIA	0.0	0.0	1.0
TCGA-5R-AAAM	46.0	1	-0.1505956746218275	65.76317590691308	female	Stage II	0.0	1.0	0.0
TCGA-BC-4072	1490.0	1	0.4242829480199419	74.36550308008214	female	Stage IIIA	0.0	0.0	1.0
TCGA-BC-4073	849.0	0	0.8015173392769226	73.36071184120465	male	Stage IIIA	1.0	0.0	1.0
TCGA-BC-A10Q	1135.0	1	0.0661284176362958	73.21013004791239	female		0.0	0.0	0.0
TCGA-BC-A10R	308.0	1	-1.1469351725408847	67.00342231348391	female		0.0	0.0	0.0
TCGA-BC-A10S	1423.0	1	-0.7833961309883603	81.70294318959617	male		1.0	0.0	0.0
TCGA-BC-A10T	837.0	1	0.4651322906389699	78.14373716632444	male		1.0	0.0	0.0
TCGA-BC-A10U	837.0	1	0.3552901045294288	69.28131416837782	male		1.0	0.0	0.0
TCGA-BC-A10W	91.0	1	0.5149502164191454	50.81998631074607	male		1.0	0.0	0.0
TCGA-BC-A10X	770.0	1	-0.7961296860222256	52.40246406570842	female	Stage IIIA	0.0	0.0	1.0
TCGA-BC-A10Y	711.0	1	0.1220324962751974	77.88911704312115	male		1.0	0.0	0.0
TCGA-BC-A10Z	34.0	1	-0.0998568495791676	62.73237508555784	female	Stage I	0.0	0.0	0.0
TCGA-BC-A112	153.0	1	0.269078982331522	80.79671457905545	male		1.0	0.0	0.0
TCGA-BC-A216	1351.0	0	0.2173608507019639	62.8829568788501	female	Stage IIIA	0.0	0.0	1.0
TCGA-BC-A217	1397.0	1	-0.038599144964528	75.04722792607802	female	Stage II	0.0	1.0	0.0
TCGA-BC-A3KF	8.0	0	0.3907253065407174	66.60643394934976	female	Stage I	0.0	0.0	0.0
TCGA-BC-A69H	444.0	0	0.9253989091058864	64.01095140314852	male	Stage II	1.0	1.0	0.0
TCGA-BC-A69I	387.0	0	-0.3632781761566909	69.45927446954141	male	Stage I	1.0	0.0	0.0
TCGA-BC-A8YO	562.0	0	0.2445380128308997	66.2258726899384	female	Stage IIIC	0.0	0.0	1.0
TCGA-BD-A2L6	1363.0	0	-0.3457103448052554	69.78507871321013	male		1.0	0.0	0.0
TCGA-BD-A3EP	409.0	0	0.1605461306343854	75.9917864476386	female	Stage I	0.0	0.0	0.0
TCGA-BW-A5NO	20.0	0	0.3287227960829965	50.6776180698152	male	Stage IIIA	1.0	0.0	1.0
TCGA-BW-A5NQ	0.0	0	0.6619606876669677	63.937029431895965	male	Stage I	1.0	0.0	0.0
TCGA-CC-5258	129.0	1	1.4979592967392328	48.14784394250513	male	Stage II	1.0	1.0	0.0
TCGA-CC-5260	87.0	1	0.8208488945482451	61.177275838466805	female	Stage IIIC	0.0	0.0	1.0
TCGA-CC-5261	97.0	1	0.8546241711071367	44.82683093771389	male	Stage II	1.0	1.0	0.0
TCGA-CC-5262	103.0	1	0.3943063266091708	67.86310746064339	male	Stage IIIC	1.0	0.0	1.0
TCGA-CC-5263	129.0	1	1.2657134828334302	35.21697467488022	male	Stage IIIA	1.0	0.0	1.0
TCGA-CC-5264	102.0	1	1.2002431880954685	71.12662559890487	male	Stage IIIA	1.0	0.0	1.0
TCGA-CC-A123	219.0	0	0.2606689274553202	24.933607118412045	female	Stage IIIA	0.0	0.0	1.0
TCGA-CC-A1HT	101.0	1	1.2553229421446843	50.79534565366188	male	Stage IIIA	1.0	0.0	1.0
TCGA-CC-A3M9	300.0	1	1.1588024413192457	45.66461327857632	male		1.0	0.0	0.0
TCGA-CC-A3MA	303.0	1	0.0638300173869311	61.25941136208077	male	Stage IIIA	1.0	0.0	1.0
TCGA-CC-A3MB	315.0	1	0.5610327386496811	36.290212183436005	male	Stage IIIA	1.0	0.0	1.0
TCGA-CC-A5UD	304.0	1	0.5571412536940433	46.2258726899384	male		1.0	0.0	0.0
TCGA-CC-A5UE	272.0	1	-0.1530988185788599	49.22655715263518	male		1.0	0.0	0.0
TCGA-CC-A7IE	217.0	1	0.7151604945723435	57.45379876796714	male	Stage IIIA	1.0	0.0	1.0
TCGA-CC-A7IF	649.0	1	0.0114237793246624	59.80835044490075	male	Stage IIIA	1.0	0.0	1.0
TCGA-CC-A7IG	299.0	1	0.396023296066101	47.78370978781656	male	Stage II	1.0	1.0	0.0
TCGA-CC-A7IH	365.0	0	-0.3110144325812187	58.53798767967146	male	Stage IIIA	1.0	0.0	1.0
TCGA-CC-A7IJ	382.0	0	1.161583329407195	56.81314168377824	male	Stage II	1.0	1.0	0.0
TCGA-CC-A7IK	262.0	1	0.2503740487542913	59.41683778234086	male		1.0	0.0	0.0
TCGA-CC-A7IL	278.0	1	-0.1516683218120915	61.106091718001366	male	Stage IIIA	1.0	0.0	1.0
TCGA-CC-A8HS	300.0	1	0.6164966933636666	18.11635865845312	male	Stage IIIC	1.0	0.0	1.0
TCGA-CC-A8HT	140.0	1	0.8991006275414468	75.06365503080082	male		1.0	0.0	0.0
TCGA-CC-A8HU	344.0	1	0.5177692159515811	39.3347022587269	female	Stage IIIA	0.0	0.0	1.0
TCGA-CC-A9FU	0.0	0	1.3241526712239635	52.91170431211499	female	Stage IIIA	0.0	0.0	1.0
TCGA-CC-A9FV	0.0	0	-0.1668226911942516	57.61533196440794	male	Stage IIIA	1.0	0.0	1.0
TCGA-DD-A114	1149.0	1	1.0440186592789218	42.19028062970568	male	Stage II	1.0	1.0	0.0
TCGA-DD-A115	2542.0	1	-0.2638393504528471	53.927446954141	male	Stage IIIA	1.0	0.0	1.0
TCGA-DD-A116	1622.0	1	0.0183185769529791	70.53251197809719	male		1.0	0.0	0.0
TCGA-DD-A118	3437.0	0	0.2718875946295184	77.77138945927447	female	Stage II	0.0	1.0	0.0
TCGA-DD-A119	223.0	1	0.0191490013041454	40.0082135523614	male	Stage IV	1.0	0.0	1.0
TCGA-DD-A11A	79.0	0	0.3993088865202969	67.47707049965777	male	Stage I	1.0	0.0	0.0
TCGA-DD-A11B	14.0	1	-0.6351397021462022	73.53045859000684	male	Stage I	1.0	0.0	0.0
TCGA-DD-A11C	662.0	0	0.0579277753232445	69.54962354551677	male	Stage I	1.0	0.0	0.0
TCGA-DD-A11D	1560.0	1	-0.6454449336243058	58.86652977412731	female		0.0	0.0	0.0
TCGA-DD-A1EC	602.0	0	-0.0213167314186637	20.15879534565366	female	Stage I	0.0	0.0	0.0
TCGA-DD-A1ED	2301.0	0	-1.091790318026119	68.55304585900069	male	Stage I	1.0	0.0	0.0
TCGA-DD-A1EE	349.0	1	0.1435217841730947	73.65366187542779	male		1.0	0.0	0.0
TCGA-DD-A1EF	394.0	1	0.6429217671113492	57.946611909650926	female	Stage I	0.0	0.0	0.0
TCGA-DD-A1EG	1372.0	1	0.3839700528606365	76.9555099247091	male	Stage I	1.0	0.0	0.0
TCGA-DD-A1EI	183.0	0	0.5733615117217764	46.809034907597535	male	Stage I	1.0	0.0	0.0
TCGA-DD-A1EJ	1005.0	1	0.3587567775473025	71.20876112251882	female	Stage IIIC	0.0	0.0	1.0
TCGA-DD-A1EK	558.0	1	-0.2268005965131659	64.62422997946612	female		0.0	0.0	0.0
TCGA-DD-A39V	643.0	1	-0.3118302933750797	77.35523613963039	male	Stage II	1.0	1.0	0.0
TCGA-DD-A39W	827.0	1	0.0119377917577869	29.29226557152635	female	Stage III	0.0	0.0	1.0
TCGA-DD-A39X	1694.0	1	-0.7177700760199299	80.93086926762491	female		0.0	0.0	0.0
TCGA-DD-A39Y	171.0	1	0.2395826077328982	67.81382614647502	male	Stage I	1.0	0.0	0.0
TCGA-DD-A39Z	601.0	1	0.1011999471066659	43.61396303901437	female	Stage II	0.0	1.0	0.0
TCGA-DD-A3A1	233.0	1	-0.2135910664485088	65.83436002737851	male	Stage IIIA	1.0	0.0	1.0
TCGA-DD-A3A2	2131.0	1	-0.731911587256016	76.46817248459959	female	Stage I	0.0	0.0	0.0
TCGA-DD-A3A3	535.0	1	-0.4551524712623911	45.74401095140315	male	Stage I	1.0	0.0	0.0
TCGA-DD-A3A4	612.0	1	-0.6904968565514972	37.85352498288843	male		1.0	0.0	0.0
TCGA-DD-A3A5	3125.0	1	-0.2788841094435508	66.72689938398358	female		0.0	0.0	0.0
TCGA-DD-A3A6	3258.0	1	-0.1661151840319337	72.05749486652978	female	Stage II	0.0	1.0	0.0
TCGA-DD-A3A7	419.0	1	-0.235638302152995	67.74264202600958	male		1.0	0.0	0.0
TCGA-DD-A3A9	931.0	1	0.112957422159731	65.20191649555099	female		0.0	0.0	0.0
TCGA-DD-A4NA	1008.0	0	0.4913656745607397	67.35934291581108	female	Stage IIIC	0.0	0.0	1.0
TCGA-DD-A4NB	989.0	0	-0.8676449590159396	25.806981519507183	male	Stage I	1.0	0.0	0.0
TCGA-DD-A4NE	660.0	1	0.1703829145948495	75.94524298425736	female		0.0	0.0	0.0
TCGA-DD-A4NG	802.0	1	0.3725940789927382	78.47775496235455	male		1.0	0.0	0.0
TCGA-DD-A4NK	1210.0	1	-0.3322446085955677	80.30937713894593	female		0.0	0.0	0.0
TCGA-DD-A4NL	1711.0	0	-0.8052716170917862	46.19849418206708	male	Stage I	1.0	0.0	0.0
TCGA-DD-A4NN	899.0	1	0.9722959409323824	56.71184120465435	female		0.0	0.0	0.0
TCGA-DD-A4NQ	373.0	1	0.2977098762994778	60.88158795345654	male		1.0	0.0	0.0
TCGA-DD-A4NS	2456.0	1	-0.6722307001390986	61.97946611909651	female	Stage I	0.0	0.0	0.0
TCGA-DD-A4NV	2398.0	0	-0.4300687402365242	61.43189596167009	male	Stage IIIA	1.0	0.0	1.0
TCGA-DD-A73A	728.0	0	-0.50083086270505	71.5564681724846	male	Stage I	1.0	0.0	0.0
TCGA-DD-A73B	283.0	1	0.4120258124996928	72.90896646132786	female		0.0	0.0	0.0
TCGA-DD-A73D	693.0	0	-0.169253801109374	68.28473648186174	female	Stage II	0.0	1.0	0.0
TCGA-DD-A73E	44.0	0	-0.2197418211021828	66.74058863791923	male	Stage I	1.0	0.0	0.0
TCGA-DD-A73F	1085.0	0	-0.1166350294767897	77.30047912388775	female	Stage I	0.0	0.0	0.0
TCGA-DD-A73G	3478.0	0	0.046413830221512	73.782340862423	female	Stage I	0.0	0.0	0.0
TCGA-DD-AAC8	16.0	1	0.5285527031395796	72.06570841889118	male	Stage I	1.0	0.0	0.0
TCGA-DD-AAC9	347.0	0	-0.4431929101930018	51.775496235455165	male	Stage I	1.0	0.0	0.0
TCGA-DD-AACB	2324.0	0	0.35206651197384	74.20396988364134	female	Stage I	0.0	0.0	0.0
TCGA-DD-AACF	365.0	1	-0.1473495298537612	69.24298425735797	male		1.0	0.0	0.0
TCGA-DD-AACG	469.0	1	0.2218929558514505	52.837782340862425	male		1.0	0.0	0.0
TCGA-DD-AACH	195.0	1	0.423919147570793	70.16290212183436	male		1.0	0.0	0.0
TCGA-DD-AACI	1618.0	0	-0.5870854516693763	69.09240246406571	male	Stage II	1.0	1.0	0.0
TCGA-DD-AACJ	2102.0	0	0.0581290358365244	75.36755646817248	male	Stage II	1.0	1.0	0.0
TCGA-DD-AACK	9.0	0	0.3091381982537909	70.62559890485969	male	Stage I	1.0	0.0	0.0
TCGA-DD-AACL	107.0	1	0.732799379704903	66.68035592060232	female	Stage I	0.0	0.0	0.0
TCGA-DD-AACO	1876.0	0	-0.0528915534616183	40.50924024640657	male	Stage I	1.0	0.0	0.0
TCGA-DD-AACP	415.0	0	0.9254543211756552	64.9637234770705	male	Stage I	1.0	0.0	0.0
TCGA-DD-AACQ	432.0	1	-0.1218986257774592	50.743326488706366	male		1.0	0.0	0.0
TCGA-DD-AACS	1804.0	0	0.7172683847513162	39.6249144421629	male	Stage I	1.0	0.0	0.0
TCGA-DD-AACT	1562.0	0	-0.8890667307961699	69.2457221081451	female	Stage I	0.0	0.0	0.0
TCGA-DD-AACU	1567.0	0	-0.1242885424562351	59.15400410677618	male	Stage I	1.0	0.0	0.0
TCGA-DD-AACW	1424.0	0	0.8936617998448967	43.45516769336072	male	Stage I	1.0	0.0	0.0
TCGA-DD-AACX	170.0	0	-0.173175790387712	66.60917180013689	male	Stage II	1.0	1.0	0.0
TCGA-DD-AACZ	171.0	1	1.2761024633269944	63.60027378507871	female	Stage I	0.0	0.0	0.0
TCGA-DD-AAD0	137.0	0	0.3119313710403066	73.3223819301848	female	Stage I	0.0	0.0	0.0
TCGA-DD-AAD1	564.0	0	0.3954236792573071	51.45516769336072	female	Stage I	0.0	0.0	0.0
TCGA-DD-AAD2	658.0	0	-0.0759243066474929	66.31348391512662	male	Stage I	1.0	0.0	0.0
TCGA-DD-AAD3	1295.0	0	-0.2593866984235773	43.00068446269678	male	Stage I	1.0	0.0	0.0
TCGA-DD-AAD6	672.0	0	0.9379430929949556	66.21492128678987	male	Stage IIIA	1.0	0.0	1.0
TCGA-DD-AAD8	1219.0	0	-0.5308081472816917	73.3223819301848	female	Stage I	0.0	0.0	0.0
TCGA-DD-AADA	1233.0	0	-0.4825208596874558	66.49691991786447	female	Stage I	0.0	0.0	0.0
TCGA-DD-AADB	1242.0	0	0.8353872233133752	51.27446954140999	male	Stage I	1.0	0.0	0.0
TCGA-DD-AADC	425.0	1	1.0037100502503362	53.738535249828885	male		1.0	0.0	0.0
TCGA-DD-AADD	1231.0	0	0.8133456901941474	51.34017796030116	male	Stage I	1.0	0.0	0.0
TCGA-DD-AADF	115.0	1	-0.0544858931108091	64.65160848733744	female	Stage I	0.0	0.0	0.0
TCGA-DD-AADI	1085.0	0	-0.6381125830820936	43.60848733744011	female	Stage I	0.0	0.0	0.0
TCGA-DD-AADJ	1066.0	0	-0.0760944299388893	70.80903490759754	female	Stage I	0.0	0.0	0.0
TCGA-DD-AADK	1049.0	0	-0.0486729282168149	68.57221081451061	female	Stage II	0.0	1.0	0.0
TCGA-DD-AADL	636.0	0	0.3939969529902209	58.89664613278576	male	Stage I	1.0	0.0	0.0
TCGA-DD-AADM	12.0	1	-0.286841285396436	58.450376454483234	male	Stage II	1.0	1.0	0.0
TCGA-DD-AADN	898.0	0	0.9254799502752792	59.22518822724162	male	Stage I	1.0	0.0	0.0
TCGA-DD-AADO	453.0	0	0.5812184106118436	55.13757700205339	male	Stage I	1.0	0.0	0.0
TCGA-DD-AADP	458.0	0	0.6100433156222758	45.88637919233402	male	Stage I	1.0	0.0	0.0
TCGA-DD-AADQ	436.0	0	-0.4091189114601182	59.564681724846	male	Stage II	1.0	1.0	0.0
TCGA-DD-AADR	2028.0	0	-0.1436089054973651	58.08898015058179	male	Stage I	1.0	0.0	0.0
TCGA-DD-AADS	474.0	0	-0.435056933759565	63.59206023271732	male	Stage I	1.0	0.0	0.0
TCGA-DD-AADU	554.0	0	-0.3094596767017025	60.068446269678304	male	Stage II	1.0	1.0	0.0
TCGA-DD-AADV	574.0	0	-0.0467481483539958	50.10266940451746	male	Stage I	1.0	0.0	0.0
TCGA-DD-AADY	555.0	0	0.1531454690449095	55.39493497604381	female	Stage I	0.0	0.0	0.0
TCGA-DD-AAE0	555.0	0	1.0676267006036233	45.80971937029432	female	Stage IIIA	0.0	0.0	1.0
TCGA-DD-AAE1	552.0	0	0.6356758385093308	52.219028062970565	male	Stage I	1.0	0.0	0.0
TCGA-DD-AAE2	638.0	0	-0.5528366181283246	51.18412046543463	male	Stage I	1.0	0.0	0.0
TCGA-DD-AAE3	566.0	0	-0.5535139736183524	50.02327173169062	male	Stage I	1.0	0.0	0.0
TCGA-DD-AAE6	141.0	0	0.5599195649709672	59.58658453114305	female	Stage I	0.0	0.0	0.0
TCGA-DD-AAE9	722.0	0	-0.3697843193255396	69.6810403832991	male	Stage I	1.0	0.0	0.0
TCGA-DD-AAEA	575.0	0	0.5634476857228493	65.782340862423	male	Stage I	1.0	0.0	0.0
TCGA-DD-AAEB	478.0	0	-0.5819433856959937	60.563997262149215	male	Stage I	1.0	0.0	0.0
TCGA-DD-AAEG	719.0	0	-0.5685509494971089	59.83025325119781	female	Stage I	0.0	0.0	0.0
TCGA-DD-AAEK	1067.0	0	0.2037197643677738	51.35386721423682	male	Stage II	1.0	1.0	0.0
TCGA-DD-AAVP	2752.0	0	-0.4218156038022118	48.824093086926766	male	Stage I	1.0	0.0	0.0
TCGA-DD-AAVR	2513.0	0	-1.1940963865337872	44.23545516769336	male	Stage I	1.0	0.0	0.0
TCGA-DD-AAVS	1823.0	0	0.0583725770575536	56.36139630390144	male	Stage I	1.0	0.0	0.0
TCGA-DD-AAVV	2455.0	0	-0.5144010554330841	56.81314168377824	male	Stage II	1.0	1.0	0.0
TCGA-DD-AAVW	2317.0	0	-0.2045958152311197	35.553730321697465	male	Stage I	1.0	0.0	0.0
TCGA-DD-AAVY	1970.0	0	-0.1953429704630427	56.69815195071869	male	Stage IIIA	1.0	0.0	1.0
TCGA-DD-AAVZ	1900.0	0	0.1954018155457531	38.34360027378508	male	Stage I	1.0	0.0	0.0
TCGA-DD-AAW0	2015.0	0	-0.1531457204833574	54.70499657768652	male	Stage I	1.0	0.0	0.0
TCGA-DD-AAW1	1989.0	0	-0.2901375517261	55.54551676933607	male	Stage IIIA	1.0	0.0	1.0
TCGA-DD-AAW2	1855.0	0	-0.2430003584650042	69.59616700889802	male	Stage I	1.0	0.0	0.0
TCGA-DD-AAW3	1633.0	0	-0.2043962242269943	69.14168377823408	male	Stage I	1.0	0.0	0.0
TCGA-ED-A4XI	819.0	0	-1.16456039556567	58.85557837097878	male	Stage II	1.0	1.0	0.0
TCGA-ED-A627	423.0	0	-0.9692897833794965	74.75154004106776	male	Stage I	1.0	0.0	0.0
TCGA-ED-A66X	406.0	0	0.824603178524438	35.44695414099932	male	Stage IIIA	1.0	0.0	1.0
TCGA-ED-A66Y	296.0	1	0.1148399886638441	51.46338124572211	female	Stage IIIA	0.0	0.0	1.0
TCGA-ED-A7PX	6.0	0	0.5692854812479358	48.290212183436005	female	Stage II	0.0	1.0	0.0
TCGA-ED-A7PZ	6.0	0	-0.1340023264617584	61.87816563997262	male	Stage II	1.0	1.0	0.0
TCGA-ED-A82E	408.0	0	0.018611634351511	60.87337440109514	female	Stage IIIA	0.0	0.0	1.0
TCGA-ED-A8O5	406.0	0	-0.0022516088963094	59.26899383983573	female	Stage IIIA	0.0	0.0	1.0
TCGA-ED-A8O6	56.0	1	0.7288160165145351	50.847364818617386	female	Stage IIIA	0.0	0.0	1.0
TCGA-EP-A12J	570.0	0	-0.2124133413062254	62.96235455167693	male	Stage I	1.0	0.0	0.0
TCGA-EP-A26S	608.0	0	-0.6150517041249297	70.29979466119096	male	Stage I	1.0	0.0	0.0
TCGA-EP-A2KA	627.0	1	-0.2556992341750131	52.60506502395619	female	Stage IIIA	0.0	0.0	1.0
TCGA-EP-A2KB	596.0	1	0.1707498024563291	46.53251197809719	female		0.0	0.0	0.0
TCGA-EP-A2KC	19.0	1	0.0004558217504911	62.08624229979466	male	Stage I	1.0	0.0	0.0
TCGA-EP-A3JL	303.0	0	-0.1316751071917762	76.34770704996578	male	Stage I	1.0	0.0	0.0
TCGA-EP-A3RK	363.0	0	0.065975832667826	73.88090349075975	male	Stage IIIA	1.0	0.0	1.0
TCGA-ES-A2HS	688.0	1	-0.7716760643123513	80.13141683778234	male	Stage I	1.0	0.0	0.0
TCGA-ES-A2HT	438.0	1	-0.9372289974283754	54.81998631074607	male	Stage I	1.0	0.0	0.0
TCGA-FV-A23B	1852.0	1	0.588222969955034	70.60369609856262	female	Stage II	0.0	1.0	0.0
TCGA-FV-A2QQ	729.0	0	-0.5607295115308563	80.3668720054757	male	Stage I	1.0	0.0	0.0
TCGA-FV-A3I0	848.0	0	0.3310397416510753	76.93634496919918	female	Stage II	0.0	1.0	0.0
TCGA-FV-A3R2	194.0	1	0.3085167312398821	75.37303216974675	male	Stage I	1.0	0.0	0.0
TCGA-FV-A3R3	366.0	1	-0.6987980435731608	38.96235455167693	female	Stage I	0.0	0.0	0.0
TCGA-FV-A495	1.0	0	-0.5151067892011572	51.30732375085558	female	Stage II	0.0	1.0	0.0
TCGA-FV-A496	10.0	0	0.1273971236554483	84.73648186173854	female	Stage I	0.0	0.0	0.0
TCGA-FV-A4ZQ	12.0	0	1.4695210527417415	52.26557152635181	male	Stage I	1.0	0.0	0.0
TCGA-G3-A25S	416.0	1	-0.0076239914099717	64.63518138261465	male		1.0	0.0	0.0
TCGA-G3-A25T	1553.0	0	-0.2817929146292439	45.06776180698152	female	Stage IIIA	0.0	0.0	1.0
TCGA-G3-A25U	1636.0	0	0.0812061292763269	63.53730321697468	female	Stage I	0.0	0.0	0.0
TCGA-G3-A25X	1779.0	0	-0.0514822053075314	73.88911704312115	male	Stage II	1.0	1.0	0.0
TCGA-G3-A25Y	452.0	1	0.5566545654459841	52.16974674880219	female	Stage I	0.0	0.0	0.0
TCGA-G3-A25Z	655.0	0	-0.1153776006948995	58.888432580424364	male	Stage I	1.0	0.0	0.0
TCGA-G3-A3CH	780.0	0	-0.3127556967908372	53.31416837782341	male	Stage IIIA	1.0	0.0	1.0
TCGA-G3-A3CI	180.0	0	-0.5680811153125829	71.79739904175223	male	Stage I	1.0	0.0	0.0
TCGA-G3-A3CK	585.0	0	-0.7610338127596391	61.497604380561256	male	Stage I	1.0	0.0	0.0
TCGA-G3-A5SI	768.0	1	0.1359640501067316	45.10335386721424	male		1.0	0.0	0.0
TCGA-G3-A5SL	621.0	0	0.4443453963505909	70.28336755646818	male	Stage II	1.0	1.0	0.0
TCGA-G3-A6UC	671.0	0	-0.4860957784116253	65.14168377823408	male	Stage IIIB	1.0	0.0	1.0
TCGA-G3-A7M5	447.0	0	0.1186079230473362	76.55852156057495	male	Stage I	1.0	0.0	0.0
TCGA-G3-A7M6	632.0	0	0.3240876446277215	60.79397672826831	female	Stage I	0.0	0.0	0.0
TCGA-G3-A7M7	361.0	0	-0.8205289438367663	65.7138945927447	male	Stage I	1.0	0.0	0.0
TCGA-G3-A7M8	430.0	0	-1.6845065847328988	31.55920602327173	male	Stage I	1.0	0.0	0.0
TCGA-G3-A7M9	56.0	1	0.8098294200858631	70.0561259411362	male	Stage IIIB	1.0	0.0	1.0
TCGA-G3-AAUZ	480.0	0	-0.4079483902374903	48.62422997946612	male	Stage I	1.0	0.0	0.0
TCGA-G3-AAV0	476.0	0	-1.284439863450994	58.17659137577002	male	Stage I	1.0	0.0	0.0
TCGA-G3-AAV1	359.0	1	0.2142397708905642	52.07939767282683	male		1.0	0.0	0.0
TCGA-G3-AAV2	372.0	0	-0.5129950802108654	50.27515400410677	male	Stage I	1.0	0.0	0.0
TCGA-G3-AAV3	412.0	0	-0.4428004596349775	58.72416153319645	female	Stage II	0.0	1.0	0.0
TCGA-G3-AAV4	27.0	1	-0.1542455776467632	83.4113620807666	female	Stage I	0.0	0.0	0.0
TCGA-G3-AAV6	65.0	1	0.7704666943497629	53.661875427789184	female		0.0	0.0	0.0
TCGA-G3-AAV7	361.0	0	0.7220998543772232	38.95687885010267	male	Stage II	1.0	1.0	0.0
TCGA-GJ-A3OU	879.0	0	0.4104978140697622	59.331964407939765	male	Stage I	1.0	0.0	0.0
TCGA-GJ-A6C0	31.0	1	-0.3457280810103457	75.63586584531143	female	Stage II	0.0	1.0	0.0
TCGA-GJ-A9DB	67.0	1	-0.0392962495779131	68.50102669404518	male	Stage I	1.0	0.0	0.0
TCGA-HP-A5MZ	91.0	1	-0.5127072067454448	62.15468856947297	male	Stage I	1.0	0.0	0.0
TCGA-HP-A5N0	752.0	1	-0.7101569829857064	87.93976728268309	female		0.0	0.0	0.0
TCGA-K7-A5RG	519.0	0	-0.0963414810659377	66.30527036276523	male	Stage I	1.0	0.0	0.0
TCGA-K7-A6G5	512.0	0	-1.0067209609776815	66.34633812457221	male	Stage I	1.0	0.0	0.0
TCGA-KR-A7K8	906.0	0	-0.1910521012030688	57.25941136208077	male	Stage I	1.0	0.0	0.0
TCGA-LG-A9QC	425.0	0	-0.2607309338439719	48.84873374401095	male	Stage I	1.0	0.0	0.0
TCGA-LG-A9QD	366.0	0	-1.1696725797489331	68.36139630390144	male	Stage IIIA	1.0	0.0	1.0
TCGA-MI-A75C	291.0	0	-0.7532875349136112	64.17796030116358	male	Stage I	1.0	0.0	0.0
TCGA-MI-A75E	507.0	0	-0.4220466820079442	61.4839151266256	male	Stage IIIC	1.0	0.0	1.0
TCGA-MI-A75G	698.0	0	-0.0347909823827403	63.748117727583846	male	Stage II	1.0	1.0	0.0
TCGA-MR-A520	229.0	0	-0.5642808792150467	58.5845311430527	male	Stage I	1.0	0.0	0.0
TCGA-MR-A8JO	330.0	0	-0.4670202538962867	34.68583162217659	male	Stage I	1.0	0.0	0.0
TCGA-NI-A4U2	1791.0	1	-0.629737242145781	74.73237508555783	male		1.0	0.0	0.0
TCGA-NI-A8LF	799.0	0	-0.3088794963177452	74.36550308008214	male	Stage I	1.0	0.0	0.0
TCGA-O8-A75V	538.0	0	0.034388099319009	54.34633812457221	male	Stage I	1.0	0.0	0.0
TCGA-PD-A5DF	639.0	1	0.2223750792081162	58.62833675564682	female	Stage IIIB	0.0	0.0	1.0
TCGA-QA-A7B7	94.0	0	0.7684624197104878	48.284736481861735	male	Stage II	1.0	1.0	0.0
TCGA-RC-A6M3	0.0	0	0.3490994248273669	24.36413415468857	male	Stage II	1.0	1.0	0.0
TCGA-RC-A6M4	22.0	0	-0.1194924686058925	74.81724845995893	female	Stage IIIA	0.0	0.0	1.0
TCGA-RC-A6M5	15.0	0	-0.7512156602919874	20.90075290896646	female	Stage IVA	0.0	0.0	1.0
TCGA-RC-A6M6	9.0	0	0.5865796001516723	75.69883641341546	male	Stage II	1.0	1.0	0.0
TCGA-RC-A7S9	640.0	0	0.0683688194382448	47.64681724845996	female	Stage I	0.0	0.0	0.0
TCGA-RC-A7SB	588.0	0	0.098988262668794	53.93018480492813	male	Stage II	1.0	1.0	0.0
TCGA-RG-A7D4	1098.0	0	0.9505363566646874	69.27310061601642	male	Stage II	1.0	1.0	0.0
TCGA-UB-A7MD	52.0	1	-0.4145070273967792	67.67145790554414	male	Stage I	1.0	0.0	0.0
TCGA-UB-A7ME	486.0	0	0.4229264962848783	51.59753593429158	male	Stage I	1.0	0.0	0.0
TCGA-UB-AA0V	314.0	0	-0.9747848402107188	69.37713894592744	female	Stage I	0.0	0.0	0.0
TCGA-WQ-AB4B	395.0	0	-0.1192503531232647	62.338124572210816	male	Stage II	1.0	1.0	0.0
TCGA-WX-AA46	756.0	0	-1.1297165996327334	61.98220396988364	male	Stage II	1.0	1.0	0.0
TCGA-WX-AA47	556.0	1	-0.6517393952764912	33.007529089664615	female	Stage IIIA	0.0	0.0	1.0
TCGA-XR-A8TC	1339.0	0	0.3723099873204397	43.304585900068446	female	Stage I	0.0	0.0	0.0
TCGA-XR-A8TD	1030.0	0	0.3731600797204463	49.02943189596167	female	Stage IIIB	0.0	0.0	1.0
TCGA-XR-A8TF	693.0	1	-0.0386622156463305	74.3189596167009	male	Stage I	1.0	0.0	0.0
TCGA-XR-A8TG	898.0	0	0.2273241861798735	58.98425735797399	male	Stage I	1.0	0.0	0.0
TCGA-YA-A8S7	412.0	1	0.2086353026287704	68.96098562628337	male	Stage IIIA	1.0	0.0	1.0
TCGA-ZP-A9CV	1088.0	1	-0.4142655123806024	59.22792607802874	male		1.0	0.0	0.0
TCGA-ZP-A9CY	782.0	0	-0.7750013116994334	66.3189596167009	female		0.0	0.0	0.0
TCGA-ZP-A9CZ	706.0	0	0.7805049394814157	72.28747433264887	male		1.0	0.0	0.0
TCGA-ZP-A9D0	1091.0	0	-0.5140917972749026	67.14579055441479	female		0.0	0.0	0.0
TCGA-ZP-A9D1	21.0	0	-0.1939554956629748	56.35592060232717	female		0.0	0.0	0.0
TCGA-ZP-A9D2	765.0	1	0.8471170230585872	51.24435318275154	male		1.0	0.0	0.0
TCGA-ZP-A9D4	395.0	0	-0.4905354667304937	64.76659822039699	female		0.0	0.0	0.0
TCGA-ZS-A9CD	1386.0	1	-0.4220113930364878	73.6892539356605	male	Stage II	1.0	1.0	0.0
TCGA-ZS-A9CE	1241.0	0	-0.6085337367816845	79.53730321697468	female	Stage II	0.0	1.0	0.0
TCGA-ZS-A9CG	341.0	0	-0.6483977947652044	55.03080082135524	male	Stage II	1.0	1.0	0.0
