## Supplementary material for "A lenvatinib-resistance-derived transcriptional program identifies metabolic identity remodeling associated with unfavorable survival in hepatocellular carcinoma": Source data: PreFrozen_33Gene_Ledger.csv

gene	lipid_source_module	within_module_order
ACLY	De novo lipogenesis	1
ACSS2	De novo lipogenesis	2
ACACA	De novo lipogenesis	3
FASN	De novo lipogenesis	4
SCD	De novo lipogenesis	5
ELOVL6	De novo lipogenesis	6
CD36	FFA uptake	1
SLC27A1	FFA uptake	2
SLC27A2	FFA uptake	3
SLC27A4	FFA uptake	4
LDLR	Lipoprotein/cholesterol acquisition	1
SCARB1	Lipoprotein/cholesterol acquisition	2
LRP1	Lipoprotein/cholesterol acquisition	3
SDC1	Lipoprotein/cholesterol acquisition	4
DGAT1	Lipid storage	1
DGAT2	Lipid storage	2
PLIN2	Lipid storage	3
PLIN3	Lipid storage	4
FITM2	Lipid storage	5
SOAT1	Lipid storage	6
PNPLA2	Lipid mobilization	1
ABHD5	Lipid mobilization	2
LIPE	Lipid mobilization	3
MGLL	Lipid mobilization	4
LIPA	Lipid mobilization	5
CPT1A	Mitochondrial FAO	1
CPT2	Mitochondrial FAO	2
SLC25A20	Mitochondrial FAO	3
ACADVL	Mitochondrial FAO	4
ACADM	Mitochondrial FAO	5
HADHA	Mitochondrial FAO	6
HADHB	Mitochondrial FAO	7
ACAA2	Mitochondrial FAO	8
